# Epitranscriptomic control of stress adaptations in *Escherichia coli*

**DOI:** 10.1101/2025.10.14.682255

**Authors:** Sebastián Riquelme-Barrios, Siobhan A. Cusack, Luis Rivera-Montero, Leonardo Vásquez-Camus, Korinna Burdack, Sophie Brameyer, Maximilian Berg, G. Nur Yeşiltaç-Tosun, Stefanie Kaiser, Pascal Giehr, Kirsten Jung

## Abstract

Bacterial stress responses have been studied at the phenotypic, transcriptional, and translational levels, demonstrating the presence of an “alarm” phase immediately after stress exposure. However, the contributions of RNA modifications during stress adaptation remain largely unexplored. Here, we map the epitranscriptomic changes of *Escherichia coli* after exposure to oxidative and acid stress using direct RNA sequencing of mRNA, rRNA, and tRNA, combined with mass spectrometry, deletion mutant phenotyping, and single-nucleotide PCR. We identified widespread, dynamic RNA modifications that include central metabolism transcripts and increased levels of rRNA methylations (m^4^Cm and m^5^C) under both stresses, with potential consequences for translation. In uncharged tRNAs, stress-specific modifications via the Mnm and Q pathways accumulated at the wobble position; these modifications proved crucial for survival. Together, these findings reveal a multifaceted layer of post-transcriptional regulation, establishing the first comprehensive view of the bacterial epitranscriptome during the alarm phase of stress adaptation.
