## Supplementary material for "Epitranscriptomic control of stress adaptations in *Escherichia coli*": Table S2

### Sheet: final_sequencing_statistics_170
Sample	IVT mRNAe rep1	IVT mRNAe rep2	No stress mRNAe rep1	No stress mRNAe rep2	Acid stress mRNAe rep1	Acid stress mRNAe rep2	Oxidative stress mRNAe rep1	Oxidative stress mRNAe rep2	NanotRNAseq
Read number	2641331	2868976	2734692	5415260	5957176	4854740	3882532	6877822	4106829
Base number	842581911	419392877	1029265690	1090817657	719787097	1049185476	925521246	1951655400	749622219
Average length (nt)	319	146.2	376.4	201.4	120.8	216.1	238.4	283.8	182.5
N50 length (nt)	418	278	532	401	226	564	492	559	214
Average Qscore	15.0799	8.13109	13.6681	10.2133	8.95092	9.20001	8.53618	10.9612	5.96173
tRNA read percentage	9.20142	10.9191	3.91244	5.0429	4.08203	1.53226	3.45486	5.03153	2.51501
tRNA base percentage	5.01422	7.70157	2.4242	3.45087	2.99352	1.12481	3.28831	3.90081	1.80437
rRNA read percentage	0.528594	0.745227	7.10763	5.57396	3.1024	4.11253	4.78916	5.11412	N/A
rRNA base percentage	0.45322	0.660211	7.08289	8.71338	4.27203	5.75028	5.60055	4.9516	N/A
CDS read percentage	44.3161	33.8882	39.5171	27.1727	13.4732	20.5554	30.7036	31.2212	N/A
CDS base percentage	57.8113	57.9418	58.5552	54.2526	30.8738	41.126	51.5153	55.8837	N/A
Mapped read percentage	79.0204	59.0153	75.6749	53.2429	35.7626	47.8609	64.2075	65.2783	2.51501
Mapped base percentage	88.2496	83.6817	88.8913	84.6781	68.895	78.3396	90.4994	88.8271	1.80437
