## Supplementary material for "Epitranscriptomic control of stress adaptations in *Escherichia coli*": Table S2

### Sheet: updated_unique_overlapping_puta
Gene symbol	RNA region	Genomic position(s) no stress	Genomic position(s) acid stress	Genomic position(s) oxidative stress	ΔBCErrorFreq no stress rep1	ΔBCErrorFreq no stress rep2	ΔBCErrorFreq acid stress rep1	ΔBCErrorFreq acid stress rep2	ΔBCErrorFreq oxidative stress rep1	ΔBCErrorFreq oxidative stress rep2
mog	CDS	9514-9520			0.0644881	0.0937289
dnaK	CDS	12989			0.022942	0.0240617
dnaJ	CDS	15277			0.0616682	0.0464472
lspA	CDS	25346			0.0282576	0.0203946
lspA	CDS	25419			0.0226094	0.0387496
fkpB	CDS	25917			0.020202	0.021978
fkpB	CDS	26199			0.0295727	0.0335773
dapB	CDS	28378			0.0505821	0.0303473
sgrS	ncRNA	77562-77564			0.0298775	0.0425084
	5'UTR	88006			0.0223997	0.0221586
murF	CDS	94691			0.0268362	0.0306737
murF	CDS	95602			0.0336735	0.0503284
murF	CDS	95741			0.0285079	0.0233808
murD	CDS	98308			0.0260969	0.0300528
ftsW	CDS	98411			0.0492788	0.0220905
murC	CDS	101952-101953			0.0278736	0.0250418
murC	CDS	102075			0.0398802	0.0231456
ftsQ	CDS	103201-103204			0.0621797	0.0449032
ftsA	CDS	104464			0.0355116	0.0228093
ftsA	CDS	104472			0.024566	0.0201465
secM	CDS	108028-108029			0.0924031	0.0301205
secM	CDS	108050			0.0306419	0.0285676
secA	CDS	110002			0.0941039	0.0327004
secA	CDS	110035			0.0317017	0.0200434
guaC	CDS	113626			0.0712579	0.0393864
aceF	CDS	126800			0.075732	0.0204435
	5'UTR	127771			0.0222756	0.0456731
	5'UTR	127794			0.0496651	0.0478493
	5'UTR	127895			0.0224719	0.0421456
lpd	CDS	128286			0.0292616	0.0241207
	3'UTR	129342			0.0332221	0.0299565
	5'UTR	141386			0.0203001	0.0237858
can	CDS	142534			0.0722961	0.0258565
can	CDS	142561			0.0731452	0.0242424
	5'UTR	142671			0.0566452	0.0345497
fhuA	CDS	169402-169403			0.0308219	0.0280374
fhuA	CDS	169530			0.0322664	0.0432796
fhuA	CDS	169724			0.056594	0.0598291
pyrH	CDS	192162			0.0208333	0.0255591
pyrH	CDS	192284-192286			0.061129	0.0202786
pyrH	CDS	192469			0.0451621	0.02011
pyrH	CDS	192510			0.0305472	0.0265145
rseP	CDS	197682			0.0420168	0.0326087
rseP	CDS	197694			0.0257736	0.0254737
bamA	CDS	198128			0.0321564	0.0220508
bamA	CDS	199360			0.025919	0.021299
bamA	CDS	200135-200137			0.147791	0.032335
bamA	CDS	200142			0.0232175	0.0415255
	intergenic	202075-202076			0.0367347	0.0927726
fabZ	CDS	202104			0.0401184	0.0216758
lpxB	CDS	203423			0.0201454	0.0241664
lpxB	CDS	203744-203745			0.110619	0.103373
dnaE	CDS	207775			0.0293333	0.0309451
accA	CDS	208744			0.0221519	0.02
accA	CDS	208856			0.038474	0.0221592
accA	CDS	208954			0.0250696	0.0258303
	5'UTR	223752			0.0516842	0.0276707
yafJ	CDS	244419			0.0296173	0.0395278
ppnP	CDS	408180			0.0334527	0.0320009
ppnP	CDS	408339			0.0259259	0.0330065
secD	CDS	428096			0.0296152	0.0276912
secD	CDS	428142			0.020671	0.0379679
secD	CDS	428214			0.0224561	0.0245614
secD	CDS	428226-428229			0.0399058	0.0320007
secD	CDS	428366			0.0208733	0.0266609
secD	CDS	429120			0.060178	0.0275347
secD	CDS	429158			0.0265887	0.0418072
secD	CDS	429175			0.0208295	0.042835
secD	CDS	429187			0.0284249	0.0411429
secD	CDS	429228			0.0377358	0.0322581
secD	CDS	429339			0.0357776	0.0487198
secF	CDS	429672			0.0323592	0.06399
secF	CDS	429688			0.0269427	0.0306041
secF	CDS	429793			0.0205761	0.027027
pgpA	CDS	436765			0.0208724	0.0209753
pgpA	CDS	436809			0.0218217	0.0383439
	5'UTR	457331-457332			0.0390572	0.0406775
clpX	CDS	457771			0.0241434	0.0276556
	3'UTR	458723			0.0286944	0.0520802
	5'UTR	458886			0.0889894	0.034188
lon	CDS	458965-458967			0.023191	0.0965423
lon	CDS	458993			0.0262576	0.0309864
lon	CDS	459114-459116			0.047561	0.0425926
ppiD	CDS	463759			0.0217197	0.0272618
	5'UTR	494014-494015			0.0213913	0.0290866
recR	CDS	494631			0.0313866	0.0264572
adk	CDS	497204			0.0344245	0.0480169
adk	CDS	497573			0.026921	0.0203775
cstA	CDS	631626			0.0211261	0.0259551
cstA	CDS	631843			0.0262368	0.0455829
	3'UTR	632053-632054			0.0727843	0.0573956
	3'UTR	632071			0.0407824	0.0660109
ybdD	CDS	632199			0.0356742	0.0231742
ybeL	CDS	675329			0.0242496	0.0216099
nagE	CDS	703996			0.0541132	0.0683562
nagE	CDS	704003			0.0295699	0.0240964
nagE	CDS	704064			0.0393404	0.0355231
nagE	CDS	704313			0.0276334	0.0531984
nagE	CDS	704473-704477			0.0434397	0.050758
nagE	CDS	705197			0.0318755	0.0307018
seqA	CDS	713211-713214			0.0351759	0.0408163
seqA	CDS	713306			0.0217733	0.0277348
pgm	CDS	713633			0.0298219	0.0321875
pgm	CDS	713725			0.0422445	0.0260485
pgm	CDS	713797			0.0650888	0.0292716
pgm	CDS	714324			0.0350877	0.0326087
pgm	CDS	714343-714344			0.0413223	0.0421053
pgm	CDS	714356			0.0247934	0.030303
pgm	CDS	714402			0.0390625	0.0594059
pgm	CDS	714746			0.0563063	0.0201428
sucA	CDS	759472			0.0278675	0.0230744
sucA	CDS	759522			0.0224841	0.02419
sucA	CDS	759669			0.0341645	0.0278035
sucA	CDS	760292-760293			0.0775044	0.0657721
sucA	CDS	760563			0.0233393	0.021611
sucA	CDS	760570-760572			0.0619479	0.0655006
sucA	CDS	760629			0.0293727	0.0325055
sucA	CDS	760636-760638			0.035686	0.0954717
sucA	CDS	760723-760724			0.0223571	0.0230104
sucA	CDS	760732			0.0407029	0.0307657
sucA	CDS	760976			0.0238908	0.0459459
sucA	CDS	761100			0.0433647	0.0331197
sucA	CDS	761180			0.0212014	0.021875
sucB	CDS	762489			0.0272154	0.0293711
	5'UTR	771325			0.02991	0.0562966
ybgC	CDS	774874			0.0252374	0.0327294
tolB	CDS	777778			0.0551724	0.0291971
tolB	CDS	778010			0.0330542	0.0201058
tolB	CDS	778330			0.0227634	0.0418633
pal	CDS	779380			0.0276015	0.0322327
cpoB	CDS	779697			0.0288897	0.021921
	5'UTR	816883			0.0831281	0.0591063
ybhL	CDS	820570			0.0555556	0.0402893
ybhQ	CDS	824938			0.0229298	0.0348516
rimK	CDS	892104			0.1	0.0328947
rimK	CDS	892293			0.035884	0.0400507
amiD	CDS	904923-904924			0.0819779	0.0221555
amiD	CDS	904935			0.0232375	0.0212207
clpS	CDS	923106-923112			0.0249639	0.0363363
clpA	CDS	923445			0.0244957	0.0308871
ftsK	CDS	935418			0.0209646	0.0297971
	5'UTR	957608			0.0216216	0.0438596
serC	CDS	957833			0.085375	0.0507664
serC	CDS	958000			0.0529412	0.0275229
serC	CDS	958006-958007			0.0373497	0.0335843
serC	CDS	958336			0.0461702	0.0215254
serC	CDS	958363-958366			0.0362423	0.0222665
rpsA	CDS	962455			0.0593873	0.0465703
ycaR	CDS	970851			0.0264862	0.0247546
kdsB	CDS	970884			0.0343891	0.028933
kdsB	CDS	971032			0.0366972	0.0227273
kdsB	CDS	971112			0.0519713	0.0392209
kdsB	CDS	971201			0.0328524	0.0412115
kdsB	CDS	971320			0.0472222	0.0346774
mukB	CDS	980771			0.0333333	0.0352941
gloC	CDS	983822			0.0311985	0.035977
gloC	CDS	983866			0.0251337	0.0315611
pepN	CDS	992154			0.0212766	0.0206897
pepN	CDS	992215			0.0271318	0.0493827
pepN	CDS	992307			0.0256499	0.0518268
zapC	CDS	1006045-1006046			0.0327785	0.0342069
zapC	CDS	1006084			0.0231214	0.0722892
zapC	CDS	1006097			0.0249391	0.0599787
zapC	CDS	1006103			0.0330744	0.0360732
zapC	CDS	1006119			0.0641556	0.0385274
uup	CDS	1011244-1011245			0.0600733	0.137948
uup	CDS	1011783-1011786			0.0400433	0.0459184
agp	CDS	1065715-1065716			0.0205479	0.0217391
	3'UTR	1080821			0.0217391	0.0568182
ycdY	CDS	1100082			0.0318012	0.0368831
ycdY	CDS	1100185			0.0396658	0.028022
ycdZ	CDS	1100314-1100323			0.0556764	0.0982393
plsX	CDS	1147718			0.0252316	0.0208457
plsX	CDS	1147728-1147729			0.125291	0.0388764
plsX	CDS	1148334-1148335			0.0229352	0.0492424
plsX	CDS	1148365			0.0246642	0.0320231
plsX	CDS	1148399			0.0254016	0.049979
fabH	CDS	1148838			0.0384528	0.0215727
fabG	CDS	1151010			0.0545742	0.0779868
pepT	CDS	1186927			0.0209457	0.0440689
kdsA	CDS	1268755			0.0209484	0.0629682
narK	CDS	1277982-1277987			0.0362903	0.0403727
galU	CDS	1291656			0.0699162	0.0298701
galU	CDS	1291755			0.026673	0.032009
galU	CDS	1292310-1292315			0.0267254	0.0236681
	5'UTR	1302819			0.0222974	0.0695029
oppC	CDS	1304023-1304028			0.0389009	0.0285899
	intergenic	1304743			0.0267959	0.0311955
oppD	CDS	1304783			0.0298611	0.0394244
oppD	CDS	1304840			0.0224043	0.0279407
yciY	CDS	1308892			0.0249563	0.0244881
yciO	CDS	1324710			0.0243373	0.0815094
sohB	CDS	1330188			0.0258373	0.0332386
sohB	CDS	1330332-1330333			0.0312821	0.0355556
topA	CDS	1333031			0.0263158	0.031746
aldA	CDS	1489299-1489302			0.0284223	0.0413223
aldA	CDS	1489546-1489548			0.0707295	0.0393377
osmC	CDS	1556880			0.0205456	0.0201141
ydfG	CDS	1628056			0.0243606	0.0220721
ydgH	CDS	1679297-1679298			0.0584795	0.035461
ydgH	CDS	1679310-1679313			0.0411765	0.104225
ydgA	CDS	1690172			0.0249809	0.0429785
ydgA	CDS	1690221			0.0351301	0.0426014
ydgA	CDS	1690309			0.028497	0.0266854
	5'UTR	1719804			0.0410916	0.0404842
gloA	CDS	1728123			0.0541516	0.0306513
xthA	CDS	1833015			0.0315714	0.0235941
gapA	CDS	1863504			0.0332447	0.0430046
holE	CDS	1925214-1925217			0.0335796	0.0279762
holE	CDS	1925314			0.0259001	0.0300584
pykA	CDS	1937663			0.03125	0.0210526
yecN	CDS	1952539-1952544			0.0824646	0.0685584
yeeN	CDS	2056999-2057003			0.0406239	0.0397356
yeeN	CDS	2057433-2057435			0.0338629	0.0354007
rcnB	CDS	2187150			0.0222957	0.0398193
	5'UTR	2269922			0.0222366	0.0441128
folX	CDS	2421441-2421444			0.0405007	0.0288548
ptsI	CDS	2535611-2535613			0.0403768	0.0235031
ryfA	ncRNA	2654139			0.0327424	0.021598
suhB	CDS	2663527			0.0221601	0.0228694
suhB	CDS	2663635			0.030504	0.0208992
suhB	CDS	2663640			0.0289883	0.0357899
patZ	CDS	2719993			0.0240994	0.0264901
pssA	CDS	2723493			0.0487067	0.0707049
pssA	CDS	2723501			0.0480857	0.0466494
pssA	CDS	2723645			0.0218472	0.0599714
pssA	CDS	2723705			0.0645354	0.0278171
bamD	CDS	2736199			0.0215686	0.0265128
bamD	CDS	2736338			0.0203112	0.0255471
bamD	CDS	2736348			0.023569	0.0236686
bamD	CDS	2736419-2736421			0.025	0.0338983
	5'UTR	2753587			0.035266	0.0237762
	5'UTR	2753596			0.0208693	0.0292764
bamE	CDS	2753809			0.0293666	0.0342608
bamE	CDS	2753831			0.0302398	0.0373483
rnlA	CDS	2766850-2766852			0.0589744	0.0950855
rnlA	CDS	2766915			0.0375	0.0235294
rnlA	CDS	2766973			0.025641	0.0253165
proW	CDS	2806893			0.0271928	0.0221082
	intergenic	2807078-2807080			0.0246256	0.0546175
mprA	CDS	2811243			0.0249272	0.0417395
mprA	CDS	2811253			0.0282119	0.0495908
mprA	CDS	2811282			0.0247691	0.020155
	intergenic	2811309			0.0244126	0.0499797
sdaC	CDS	2929093			0.0328638	0.0205128
sdaC	CDS	2929177			0.0539059	0.0918806
	intergenic	2929528			0.0236909	0.0231112
	intergenic	2929534			0.0282028	0.0566749
sdaB	CDS	2929721			0.0387097	0.0243902
sdaB	CDS	2929737			0.0536169	0.029849
sdaB	CDS	2929763			0.0468339	0.0228432
sdaB	CDS	2929849			0.0368121	0.0257871
sdaB	CDS	2929928			0.0356805	0.0353883
sdaB	CDS	2929937			0.0306513	0.0244444
sdaB	CDS	2930338			0.0310239	0.0337051
sdaB	CDS	2930903			0.0409118	0.0287788
	intergenic	2947466			0.164061	0.17547
ygdR	CDS	2971300			0.0285443	0.0284943
ygdR	CDS	2971347			0.0240019	0.0210073
tas	CDS	2972457			0.0312256	0.037178
ssrS	ncRNA	3055997			0.0224767	0.0270981
gshB	CDS	3092762			0.0413121	0.0323682
hemW	CDS	3097301-3097306			0.0568105	0.13115
hemW	CDS	3097343-3097346			0.0470683	0.0393462
hemW	CDS	3097351			0.0388227	0.0272397
hemW	CDS	3097486			0.0291491	0.0236763
yggX	CDS	3104116			0.0489484	0.0386663
yghE	CDS	3111336			0.0245902	0.0252101
yghE	CDS	3111390			0.020202	0.02
yghE	CDS	3111463			0.0260759	0.0330801
ygiN	CDS	3173184			0.0271605	0.0377358
ygiN	CDS	3173316			0.0236632	0.0223765
tolC	CDS	3178950			0.0279727	0.0365941
tolC	CDS	3179172			0.0598714	0.0326251
tolC	CDS	3179469			0.0222381	0.0280513
ygiC	CDS	3180475			0.0451336	0.0326269
ygiC	CDS	3180482-3180490			0.0456233	0.105056
ygiC	CDS	3180495-3180497			0.0576561	0.0625658
ygiC	CDS	3180531			0.0364372	0.027972
ygiC	CDS	3180554			0.0366627	0.0283603
ygiC	CDS	3180565			0.0232558	0.025974
ygiC	CDS	3180664			0.0264724	0.0297131
ygiC	CDS	3180787			0.050251	0.0274241
ygiC	CDS	3180805-3180807			0.0715678	0.112519
ygiC	CDS	3180882			0.029703	0.0277778
ygiC	CDS	3180977-3180978			0.0466667	0.032967
ygiC	CDS	3181038			0.0465121	0.0269477
ygiC	CDS	3181226-3181237			0.0519248	0.0327189
ygiC	CDS	3181268-3181272			0.044765	0.0460526
	5'UTR	3210720			0.0548315	0.0822024
yqjA	CDS	3248297			0.0215868	0.0422764
yqjA	CDS	3248307			0.0346405	0.0296698
yqjA	CDS	3248346			0.0204082	0.0246914
yqjA	CDS	3248366-3248367			0.0235618	0.0203129
yqjA	CDS	3248391-3248396			0.0633641	0.0498236
mzrA	CDS	3248510			0.0307692	0.0253165
hpf	CDS	3346231			0.0428302	0.0339224
ptsN	CDS	3346599			0.0628655	0.0219022
zapG	CDS	3380543			0.0795213	0.0219627
argR	CDS	3384715			0.0222222	0.0363636
argR	CDS	3384776			0.0278305	0.0244818
argR	CDS	3385056			0.0342466	0.0405405
accB	CDS	3405832			0.0263158	0.0460829
accB	CDS	3405878			0.0238483	0.0263273
accC	CDS	3406521-3406524			0.05742	0.0332369
	3'UTR	3407277			0.0265373	0.0360497
yrdA	CDS	3429519			0.0721422	0.0289008
fmt	CDS	3434258-3434260			0.0493195	0.0866819
crp	CDS	3486328			0.022568	0.0237178
	3'UTR	3486759			0.0391163	0.0392366
pck	CDS	3533201			0.0409976	0.0515061
pck	CDS	3533217-3533218			0.0336248	0.0566498
pck	CDS	3533229			0.0285553	0.0462359
pck	CDS	3533319			0.0203044	0.0286929
pck	CDS	3533508			0.0252033	0.0304145
pck	CDS	3533515			0.0528135	0.0679336
pck	CDS	3533593-3533595			0.0217391	0.0371517
pck	CDS	3533606			0.0217307	0.0232106
pck	CDS	3533836			0.0230621	0.044996
pck	CDS	3533845			0.0313647	0.0344324
pck	CDS	3533950			0.026178	0.0283019
pck	CDS	3533963-3533965			0.0255811	0.0680063
pck	CDS	3533971			0.0500369	0.0293096
pck	CDS	3534201			0.0242467	0.0203537
pck	CDS	3534233			0.0356307	0.0205164
pck	CDS	3534265-3534268			0.0230102	0.0224324
feoA	CDS	3540310			0.0371439	0.0228123
malT	CDS	3554113			0.0265556	0.0357536
malT	CDS	3554240-3554246			0.0393718	0.0497104
dcrB	CDS	3610482			0.0298211	0.020979
	3'UTR	3640570			0.0674102	0.0338228
yiaD	CDS	3716563-3716566			0.0254182	0.0772281
yiaD	CDS	3716621-3716623			0.0470275	0.0705851
yiaD	CDS	3716991			0.0335065	0.0283902
yiaD	CDS	3717133-3717136			0.0480215	0.063785
yiaD	CDS	3717182			0.0215292	0.0270487
	5'UTR	3719474			0.0273973	0.0210526
yiaG	CDS	3719527			0.0266667	0.0204082
gpmM	CDS	3785940-3785943			0.0318557	0.0378294
gpmM	CDS	3786050			0.0248666	0.0218332
gpmM	CDS	3786055			0.0223536	0.0386077
gpmM	CDS	3786075			0.0288905	0.0483129
gpmM	CDS	3786162			0.0221774	0.0221774
gpmM	CDS	3786205			0.0230191	0.0230191
gpmM	CDS	3786345-3786346			0.0535331	0.0311275
gpmM	CDS	3786635			0.0353233	0.0343834
gpmM	CDS	3786724			0.0348391	0.0365047
gpmM	CDS	3786800-3786801			0.03279	0.0362292
rfaD	CDS	3794220-3794223			0.0309967	0.0470005
waaF	CDS	3794980			0.0237403	0.0344434
waaF	CDS	3794988			0.054111	0.0250067
waaF	CDS	3795024-3795025			0.0389957	0.0485743
dfp	CDS	3813919			0.0307692	0.0392157
yicC	CDS	3816913			0.0300429	0.0248447
yicC	CDS	3817097-3817099			0.0350877	0.0823529
yicC	CDS	3817115			0.0221239	0.0350877
yicC	CDS	3817484			0.0434043	0.0225305
yicC	CDS	3817512			0.0413223	0.021978
gmk	CDS	3821448-3821450			0.0277469	0.0318057
gmk	CDS	3821764-3821765			0.0306115	0.0381536
	5'UTR	3853434			0.0454545	0.0232558
	5'UTR	3853475-3853478			0.0274569	0.0514662
	5'UTR	3853483			0.022033	0.0204681
tisB	CDS	3853587			0.022327	0.0381987
tisB	CDS	3853593-3853596			0.0259067	0.0465116
	5'UTR	3884258			0.0421592	0.0455137
rbsC	CDS	3936166			0.0297425	0.0415633
rbsC	CDS	3936177			0.0341417	0.0843697
rbsC	CDS	3936182			0.0265655	0.0530133
rbsB	CDS	3936312			0.0224781	0.0635965
rbsB	CDS	3936332-3936333			0.0254777	0.0588235
rbsB	CDS	3936952			0.0220975	0.025275
	intergenic	3937246			0.0379272	0.0492197
	intergenic	3943559			0.0229277	0.0202964
maoP	CDS	3948218-3948220			0.021371	0.0370386
	5'UTR	3965694			0.023723	0.0210014
rho	CDS	3967462			0.0233918	0.0208333
wzzE	CDS	3970001			0.0226579	0.0337222
wzzE	CDS	3970069			0.0520668	0.0242588
	intergenic	3970081			0.0331019	0.0305592
pldB	CDS	4009438			0.0293532	0.042232
udp	CDS	4016459			0.0251647	0.02268
ubiB	CDS	4021767-4021768			0.0644442	0.074277
tatA	CDS	4021985			0.0227071	0.0259261
tatA	CDS	4022128			0.0402524	0.0754337
tatB	CDS	4022273			0.0333333	0.0405405
tatC	CDS	4023314			0.0249959	0.0619348
tatC	CDS	4023411-4023417			0.0398306	0.0573516
ubiD	CDS	4026456			0.031586	0.0309959
fre	CDS	4026771-4026772			0.0270759	0.0463251
pepQ	CDS	4031283-4031284			0.0406404	0.0569498
pepQ	CDS	4031450			0.0335145	0.0404589
pepQ	CDS	4032238			0.0294118	0.0298507
pepQ	CDS	4032278			0.0204491	0.0278757
pepQ	CDS	4032334-4032338			0.0638095	0.0536232
pepQ	CDS	4032481			0.10373	0.0703963
yigZ	CDS	4032537			0.0227047	0.0448408
yigZ	CDS	4032682-4032683			0.0292314	0.0204876
yigZ	CDS	4032699			0.0330913	0.0235638
yigZ	CDS	4032781			0.0206974	0.0266087
	intergenic	4037384			0.0324923	0.0314976
	intergenic	4037396			0.0224703	0.0206127
yihD	CDS	4042201			0.0221636	0.0287262
yihD	CDS	4042294			0.0420526	0.0287807
srkA	CDS	4042478			0.0271395	0.029304
polA	CDS	4049688			0.024724	0.0225717
csrC	ncRNA	4051078			0.0236698	0.0241861
hemN	CDS	4052065			0.037518	0.04095
bipA	CDS	4058450			0.0254879	0.0407398
bipA	CDS	4058508-4058511			0.020489	0.0308908
bipA	CDS	4058799			0.0492424	0.0279246
bipA	CDS	4058902-4058903			0.0290991	0.0514575
bipA	CDS	4058930-4058934			0.0654206	0.0206612
bipA	CDS	4059002			0.0285285	0.0207817
bipA	CDS	4059257-4059264			0.0652455	0.0438733
bipA	CDS	4059570			0.0272657	0.0303869
bipA	CDS	4059575			0.0349621	0.0342959
bipA	CDS	4059723			0.0262029	0.0388209
bipA	CDS	4059763			0.0357891	0.0219061
bipA	CDS	4059793			0.0223464	0.0208668
bipA	CDS	4059837			0.0263466	0.0533126
bipA	CDS	4059988			0.0261164	0.0307971
bipA	CDS	4060043			0.022716	0.0225013
fabY	CDS	4078198-4078199			0.0864045	0.0737729
fabY	CDS	4078427			0.0215054	0.025641
sodA	CDS	4101295			0.0211126	0.0222876
	3'UTR	4108697			0.0599652	0.0374669
katG	CDS	4133976-4133977			0.050941	0.0400929
katG	CDS	4134254-4134255			0.0430108	0.027027
katG	CDS	4135025			0.0283282	0.0214776
katG	CDS	4135095			0.0271354	0.0268775
katG	CDS	4135262			0.0352573	0.0569043
katG	CDS	4135980			0.0204045	0.0231394
oxyR	CDS	4159342			0.0344828	0.0350877
fabR	CDS	4161439-4161441			0.0411507	0.0344988
yijD	CDS	4161936			0.029129	0.0237394
yijD	CDS	4161942			0.0228084	0.0276641
btuB	CDS	4165381			0.0295584	0.0285403
	intergenic	4175870-4175871			0.0554261	0.0652424
tufB	CDS	4176209			0.0527794	0.0369443
	3'UTR	4177159			0.0350834	0.0201069
secE	CDS	4177473			0.0200829	0.0345818
secE	CDS	4177615			0.0292834	0.0262004
	intergenic	4179587			0.0303486	0.0450084
rpoC	CDS	4185358			0.0201273	0.0224271
rpoC	CDS	4185450			0.0327381	0.0631006
rpoC	CDS	4185653			0.025	0.039604
rpoC	CDS	4186420			0.0308123	0.0626325
rpoC	CDS	4186485			0.0353307	0.0447419
rpoC	CDS	4186887			0.0211886	0.0220443
rpoC	CDS	4186970			0.0395506	0.0290611
rpoC	CDS	4187172-4187175			0.0358974	0.0337469
rpoC	CDS	4187199			0.0292398	0.0314961
rpoC	CDS	4187279-4187280			0.0381031	0.04848
rpoC	CDS	4187460			0.0277602	0.0226902
rpoC	CDS	4187475			0.0227238	0.0208768
rpoC	CDS	4187502			0.0252732	0.0331115
rpoC	CDS	4187547			0.0219488	0.0247226
rpoC	CDS	4187564			0.0207469	0.022293
rpoC	CDS	4187569-4187570			0.0361991	0.0328947
rpoC	CDS	4187917			0.0234471	0.024881
rpoC	CDS	4187925			0.026366	0.0204794
rpoC	CDS	4188336			0.0254435	0.0249125
rpoC	CDS	4188488			0.0200034	0.0211901
rpoC	CDS	4188563			0.0234987	0.032567
	intergenic	4209928			0.0220369	0.0290774
aceA	CDS	4217661			0.0294079	0.0208033
	intergenic	4218570-4218572			0.0304576	0.0268617
aceK	CDS	4218855			0.0629226	0.0408353
aceK	CDS	4218879-4218884			0.0351104	0.0874088
pgi	CDS	4234945			0.0258954	0.0270307
lexA	CDS	4257291			0.0209581	0.0348837
lexA	CDS	4257301			0.0242123	0.0369509
lexA	CDS	4257351			0.0254888	0.0204952
lexA	CDS	4257714			0.0233463	0.03125
lexA	CDS	4257723			0.0243845	0.0252525
yjbJ	CDS	4259330			0.0260113	0.0237634
aphA	CDS	4269812			0.0277113	0.0651106
	5'UTR	4370666-4370669			0.0205491	0.0372834
orn	CDS	4392050			0.0208333	0.0263158
hflX	CDS	4401724			0.0251491	0.0359722
hflK	CDS	4402253			0.0447799	0.0348439
hflK	CDS	4402281			0.0206372	0.0252601
hflK	CDS	4403182-4403186			0.0613483	0.0549846
hflK	CDS	4403221			0.0209137	0.0348837
hflC	CDS	4403305			0.0258446	0.0234963
cysQ	CDS	4437223-4437224			0.0292741	0.0269128
	5'UTR	4439511-4439514			0.0904848	0.108509
mpl	CDS	4456158			0.0217391	0.0361446
rraB	CDS	4478825			0.0243595	0.0386659
lptF	CDS	4486275			0.0411621	0.036922
uxuR	CDS	4554861			0.0332577	0.0224748
prfC	CDS	4610816			0.0261438	0.0413223
prfC	CDS	4610918			0.0345962	0.0433814
	5'UTR	4611337			0.025641	0.0247191
talB	CDS		8807				0.0351542	0.0216369
talB	CDS		9166				0.0619336	0.020932
	3'UTR		9192-9195				0.0844139	0.0330721
dnaK	CDS		13660				0.050695	0.032561
	intergenic		14102				0.0364273	0.0411073
ddlB	CDS		103036				0.0437888	0.029187
lpd	CDS		129244				0.0327148	0.0307675
acnB	CDS		132938				0.0379907	0.0210544
fhuA	CDS		169377				0.0277778	0.04083
erpA	CDS		176866-176869				0.173511	0.0851648
	5'UTR		223741				0.0616491	0.144494
ivy	CDS		240652				0.0272809	0.0244056
ivy	CDS		240672				0.0232558	0.0218978
ivy	CDS		240732-240733				0.0493977	0.0742329
	3'UTR		454837				0.0694101	0.034707
	5'UTR		457379-457380				0.0563374	0.0205053
clpX	CDS		457533				0.0268068	0.0245878
clpX	CDS		457634				0.0578437	0.0388902
	3'UTR		461750				0.0542431	0.0437598
ybaY	CDS		475551				0.0350467	0.0341797
ybaY	CDS		475857				0.02058	0.0237852
ybeL	CDS		675390				0.0424348	0.0431428
ybeL	CDS		675430				0.0391872	0.0285363
ybeQ	CDS		675577				0.0294118	0.0248447
	intergenic		696659-696663				0.034188	0.4
	intergenic		696748-696749				0.0269181	0.121603
sucA	CDS		760310-760312				0.0235479	0.0212585
sdhX	ncRNA		765115-765119				0.0964052	0.0418598
ybhL	CDS		820407				0.0292683	0.039823
ybhL	CDS		820488				0.0230415	0.0238095
ybhL	CDS		820499				0.0269058	0.0237154
ybhL	CDS		820520				0.0328842	0.0275469
ybhL	CDS		820531				0.0217391	0.0230769
ybhL	CDS		820543				0.0342995	0.062069
ybhL	CDS		820570-820571				0.0387205	0.0586972
bssR	CDS		878523-878525				0.0423034	0.024311
bssR	CDS		878534-878540				0.0545389	0.0397577
bssR	CDS		878552				0.0261995	0.0291613
ybjQ	CDS		904773-904774				0.0524808	0.0360731
amiD	CDS		904922				0.0402098	0.0265254
cspD	CDS		922574				0.0251082	0.020475
clpA	CDS		924736				0.0829162	0.0293179
clpA	CDS		925049				0.0457216	0.0222081
lrp	CDS		932809				0.0213239	0.0346266
lrp	CDS		932966				0.0217391	0.0232552
lrp	CDS		933040				0.03358	0.0223697
ftsK	CDS		935303				0.0382956	0.0220564
ftsK	CDS		935363				0.0278806	0.0241956
uup	CDS		1011745-1011748				0.0540107	0.0575758
uup	CDS		1011856				0.077661	0.123116
	intergenic		1147574-1147575				0.071403	0.0706541
	5'UTR		1147617				0.0302369	0.0219675
plsX	CDS		1147670-1147673				0.0454584	0.076532
fabG	CDS		1151217				0.0212062	0.0285471
ydfG	CDS		1627577				0.033046	0.0236637
ydfG	CDS		1628009				0.0244359	0.0282833
ydfG	CDS		1628051				0.0333333	0.0202703
ydfG	CDS		1628070				0.030908	0.0213041
ydfG	CDS		1628087				0.0287885	0.0218185
	5'UTR		1862742				0.0269292	0.0221673
rcsB	CDS		2316791				0.0470209	0.0204301
	3'UTR		2521333				0.044657	0.0429693
cysK	CDS		2533246				0.0204266	0.0253595
cysK	CDS		2533262				0.0463157	0.0232179
cysK	CDS		2533277-2533279				0.0337079	0.0452489
cysK	CDS		2533357				0.085239	0.0430368
ptsI	CDS		2534195				0.0743811	0.0217351
	3'UTR		2536350				0.0264774	0.023188
ryfA	ncRNA		2654128				0.0406627	0.0672234
raiZ	ncRNA		2737515-2737517				0.0718502	0.0808142
bamE	CDS		2753710				0.0426914	0.0363552
bamE	CDS		2753716				0.0335968	0.0385549
bamE	CDS		2753738				0.0512123	0.0336548
rnlB	CDS		2767006				0.024975	0.037738
ygdR	CDS		2971317				0.0442268	0.0353867
yqjC	CDS		3249064				0.0300991	0.0265612
yhaH	CDS		3252393				0.022295	0.0236212
hpf	CDS		3346231-3346232				0.062368	0.0779195
yrbL	CDS		3348993				0.0377646	0.0417778
mtgA	CDS		3349133				0.0229415	0.0217964
yhcN	CDS		3385553				0.0286636	0.02321
yhcN	CDS		3385577				0.0417096	0.0210185
yhcN	CDS		3385739				0.0213068	0.0211295
def	CDS		3433928				0.028099	0.0606733
mscL	CDS		3438142				0.0216132	0.032598
mscL	CDS		3438280				0.0287917	0.0213263
mscL	CDS		3438373				0.0322644	0.0301572
slyX	CDS		3477790				0.0363636	0.0294118
crp	CDS		3486681				0.0280178	0.0425712
crp	CDS		3486722				0.0223762	0.0277168
	3'UTR		3486754				0.0438948	0.0492424
yrfG	CDS		3529272				0.0352941	0.0365854
yhgH	CDS		3545511-3545512				0.0641931	0.0853431
dcrB	CDS		3610475				0.0282754	0.0214
dcrB	CDS		3610484				0.0206405	0.0312661
	5'UTR		3719473				0.0409127	0.0263193
yiaG	CDS		3719503				0.023622	0.0253165
yiaG	CDS		3719530				0.0332604	0.0287192
yiaG	CDS		3719555				0.0336134	0.0207469
gmk	CDS		3821497				0.0555556	0.0212121
yidQ	CDS		3867938				0.0286555	0.0388817
	3'UTR		3946854				0.0317726	0.0313153
	3'UTR		3946866				0.0627976	0.0556047
maoP	CDS		3948414				0.0304993	0.0261928
trxA	CDS		3966087				0.026884	0.0246128
glmZ	ncRNA		3986586				0.0259532	0.0233852
cyaA	CDS		3991216				0.0236998	0.0389709
cyaA	CDS		3991290-3991293				0.0465241	0.0416101
fre	CDS		4027062				0.0201245	0.0339593
csrC	ncRNA		4051168-4051169				0.0406403	0.0311978
csrC	ncRNA		4051241-4051249				0.0306785	0.0531541
	5'UTR		4105805				0.0405856	0.0309711
yiiS	CDS		4113127-4113130				0.0340502	0.0345535
uspD	CDS		4113305				0.0251495	0.0273088
uspD	CDS		4113607				0.0424445	0.039616
uspD	CDS		4113707				0.028169	0.0214286
	3'UTR		4127236				0.0818528	0.102835
fabR	CDS		4161154				0.04432	0.0325072
fabR	CDS		4161164				0.0353407	0.037517
yijD	CDS		4161982				0.0847118	0.0376623
yijD	CDS		4162071				0.0207977	0.0239887
nusG	CDS		4177936-4177937				0.056689	0.0852245
yjbR	CDS		4270945				0.0219974	0.0218059
miaA	CDS		4400120				0.0211994	0.020463
	intergenic		4400612				0.0264372	0.0252142
rraB	CDS		4478721				0.0404624	0.0206612
osmY	CDS		4611468				0.0329068	0.0214359
mraZ	CDS			89768					0.0359942	0.0287415
lpxC	CDS			107417					0.0517842	0.0281201
secM	CDS			107758					0.027027	0.034358
aceF	CDS			126750					0.0484577	0.0235422
aceF	CDS			126978					0.0261387	0.026463
aceF	CDS			127064					0.0353535	0.0251866
aceF	CDS			127126					0.023421	0.0217811
aceF	CDS			127334-127337					0.0744516	0.0500842
aceF	CDS			127346					0.0316767	0.0233706
lpd	CDS			128937					0.0314568	0.0235176
lpd	CDS			129026					0.034447	0.0222469
lpd	CDS			129035-129042					0.0350578	0.0289591
acnB	CDS			132761					0.0518467	0.0330979
acnB	CDS			133332-133334					0.158323	0.0274694
acnB	CDS			133814					0.0346419	0.0308249
	3'UTR			134246					0.0671649	0.0302848
hpt	CDS			141911					0.0275444	0.0231735
yadW	CDS			176591					0.020979	0.0225564
erpA	CDS			176869					0.186207	0.085453
degP	CDS			181847-181849					0.0661779	0.0391193
degP	CDS			182063					0.0614682	0.0352588
	intergenic			190772					0.0292622	0.0365586
	3'UTR			191710-191713					0.107453	0.0716187
pyrH	CDS			192072					0.0319865	0.0247114
pyrH	CDS			192080					0.0202144	0.0214466
pyrH	CDS			192141					0.0275326	0.0243652
pyrH	CDS			192164					0.0747117	0.0409679
pyrH	CDS			192253					0.02166	0.0212863
pyrH	CDS			192289					0.0356115	0.0267074
rseP	CDS			197335-197336					0.0918367	0.0552995
fabZ	CDS			202149					0.0664908	0.0258364
lpxB	CDS			203709					0.0407018	0.0441426
accA	CDS			208942					0.059297	0.0265141
accA	CDS			209092					0.0625	0.0386997
accA	CDS			209106-209109					0.125754	0.0277778
accA	CDS			209116					0.0412703	0.0231996
accA	CDS			209275					0.0390244	0.0231884
accA	CDS			209294-209298					0.0505527	0.0310071
	5'UTR			223539					0.095373	0.0409214
	5'UTR			223678					0.0312032	0.0331242
	5'UTR			223770					0.0559558	0.0278082
ivy	CDS			240466					0.0332565	0.0332115
ivy	CDS			240487					0.038961	0.0210526
ivy	CDS			240543					0.0445996	0.028766
ivy	CDS			240705					0.0232558	0.0264901
	5'UTR			457378					0.0521622	0.0246622
	3'UTR			461756					0.193793	0.0440597
ybaY	CDS			475586					0.0372671	0.0295567
ybaY	CDS			475602					0.0310559	0.0248756
ybaY	CDS			475684-475686					0.029011	0.0231573
ybaY	CDS			475707					0.061365	0.0270243
ybaY	CDS			475742					0.0310881	0.0234742
recR	CDS			494981					0.0249927	0.0314325
htpG	CDS			496239					0.0537236	0.0332185
ybeL	CDS			675037					0.0558248	0.0223124
seqA	CDS			713105					0.034374	0.0203684
sdhB	CDS			758088					0.042677	0.0325876
sucA	CDS			758763					0.0365854	0.0215827
sucB	CDS			762341					0.0400066	0.0210586
cydB	CDS			774169-774170					0.0285088	0.0295077
cydX	CDS			774252-774253					0.0655209	0.0577178
cydX	CDS			774306					0.0505005	0.021818
tolB	CDS			778181					0.0352113	0.0292553
tolB	CDS			778468					0.0217391	0.0227273
tolB	CDS			778526					0.0243902	0.0330033
tolB	CDS			778608					0.0347019	0.0222143
tolB	CDS			778620					0.0322581	0.0363636
cpoB	CDS			780104					0.0497696	0.0213307
ybjQ	CDS			904774					0.0507037	0.0244311
clpS	CDS			922989					0.0549329	0.028193
clpS	CDS			923062-923064					0.0649351	0.0532801
clpS	CDS			923112					0.0566249	0.0299494
clpS	CDS			923131					0.0314465	0.0227273
clpS	CDS			923141					0.0453009	0.0223124
clpS	CDS			923188					0.0324168	0.0229369
	5'UTR			923244					0.0286159	0.0317822
clpA	CDS			923445-923447					0.0964964	0.0301852
clpA	CDS			923467					0.0239367	0.0323192
clpA	CDS			923930					0.0218069	0.0209059
clpA	CDS			924042					0.0343866	0.0209464
clpA	CDS			924075					0.0723633	0.032526
clpA	CDS			924400					0.0282597	0.0230193
lrp	CDS			932793					0.0346225	0.0233745
	5'UTR			933146					0.111167	0.0266346
serS	CDS			939714					0.0273947	0.0205014
serS	CDS			940551					0.0240964	0.0243902
serC	CDS			957821					0.194052	0.0209604
serC	CDS			957826					0.0483871	0.0203252
mukB	CDS			980488					0.0483924	0.0228832
gloC	CDS			983739					0.0416307	0.0221475
pepN	CDS			992305-992307					0.061057	0.0545635
uup	CDS			1011745					0.0541958	0.0335227
ycdY	CDS			1100079					0.0312821	0.0215512
ycdY	CDS			1100097					0.0437448	0.0317075
ycdY	CDS			1100182					0.0333333	0.0283286
plsX	CDS			1148210					0.0243902	0.0248963
plsX	CDS			1148335					0.079798	0.0256147
fabH	CDS			1149640					0.029703	0.0220126
icd	CDS			1195437					0.0257895	0.022347
ydfG	CDS			1627680					0.054078	0.0212766
ydgA	CDS			1690876					0.0391725	0.023652
ydhR	CDS			1746841					0.0386012	0.0239325
ydhR	CDS			1746986					0.0200629	0.0248419
yoaB	CDS			1893428-1893430					0.0936472	0.0390564
yeeN	CDS			2057389					0.0833333	0.0220751
rcnB	CDS			2186997					0.0230603	0.0222833
yeiI	CDS			2251865					0.0215517	0.0223881
	5'UTR			2269888					0.10826	0.0282541
rcsB	CDS			2316579					0.0533154	0.0200119
ptsI	CDS			2534194-2534195					0.0555451	0.0239573
ptsI	CDS			2535613					0.032937	0.0212002
bamE	CDS			2753925					0.0283061	0.0321228
fldB	CDS			3040176					0.043703	0.0283849
yggX	CDS			3104146					0.03971	0.0209027
yggX	CDS			3104151					0.0409873	0.0206175
	intergenic			3104401					0.0590554	0.137632
yghE	CDS			3111412					0.0478923	0.0249289
yqhD	CDS			3156220					0.0352288	0.0255939
yqhD	CDS			3156263-3156265					0.0334462	0.0202594
yqhD	CDS			3156288					0.0275476	0.0283049
yqhD	CDS			3156346-3156350					0.0780788	0.0672092
yqhD	CDS			3156356					0.0334225	0.0222718
yqhD	CDS			3156377-3156381					0.094053	0.0262781
	intergenic			3156524					0.140915	0.0287165
	intergenic			3156545					0.127064	0.0592092
	5'UTR			3156574-3156578					0.241721	0.0482018
ygiN	CDS			3173191					0.0364064	0.0255999
ygiN	CDS			3173443					0.0230415	0.0204082
tolC	CDS			3178649					0.0258621	0.0215264
tolC	CDS			3178656					0.0258621	0.0253906
tolC	CDS			3178735					0.0208682	0.0200286
tolC	CDS			3178794					0.057971	0.0214876
tolC	CDS			3178831-3178834					0.0402685	0.0204724
tolC	CDS			3178861					0.0818221	0.0278342
tolC	CDS			3178963					0.0414201	0.0214592
tolC	CDS			3179140					0.0279018	0.0208301
tolC	CDS			3179552					0.0628838	0.0424459
tolC	CDS			3179560					0.0358537	0.0294739
cca	CDS			3201998					0.0296017	0.0211319
	5'UTR			3210720-3210721					0.1449	0.050742
	3'UTR			3211043-3211044					0.125632	0.0736002
rpoD	CDS			3214810					0.0208333	0.0241935
yqjC	CDS			3249006					0.0535191	0.0466015
yqjK	CDS			3250293					0.101104	0.024532
yhbY	CDS			3328041					0.020653	0.0262405
	intergenic			3346532					0.0724638	0.0235783
mtgA	CDS			3349143-3349144					0.140256	0.041856
accC	CDS			3406992-3406993					0.0661882	0.036761
def	CDS			3433812					0.0522989	0.0204686
fmt	CDS			3434258					0.140244	0.0439024
fmt	CDS			3434865					0.0212766	0.025641
mscL	CDS			3438030					0.020915	0.0219251
mscL	CDS			3438143					0.0235294	0.0219086
slyX	CDS			3477653					0.03125	0.0333333
	3'UTR			3486759-3486760					0.179155	0.0305938
pck	CDS			3534265					0.0309278	0.0258303
pck	CDS			3534324					0.0379041	0.0215717
glpD	CDS			3562150					0.176337	0.096053
glpD	CDS			3562187					0.0259067	0.0284192
glpD	CDS			3562193					0.0678964	0.0398215
glpD	CDS			3563078-3563079					0.0303578	0.0231406
dcrB	CDS			3610214					0.047619	0.0249042
dcrB	CDS			3610367					0.0730049	0.0209859
dcrB	CDS			3610472					0.0489409	0.0214235
yiaG	CDS			3719550					0.0386639	0.021796
yiaG	CDS			3719739					0.0764198	0.0222581
cspA	CDS			3720233-3720234					0.0868416	0.0252071
gpmM	CDS			3786008					0.0211161	0.0235125
gpmM	CDS			3786079					0.0938035	0.0351519
gpmM	CDS			3786251-3786253					0.0624113	0.0278912
gpmM	CDS			3786800					0.0242186	0.0219842
waaF	CDS			3794946					0.0282388	0.0230219
waaF	CDS			3795024					0.0254456	0.0533202
yicC	CDS			3816911					0.0277778	0.0229885
yicC	CDS			3817097					0.0684932	0.0382353
yicC	CDS			3817189					0.0594768	0.0204476
gmk	CDS			3821450					0.057554	0.021164
gmk	CDS			3821479-3821480					0.076484	0.0243195
gmk	CDS			3821515					0.0223031	0.0286176
gmk	CDS			3821544-3821546					0.0662338	0.026144
gmk	CDS			3821590					0.0501982	0.0207663
gmk	CDS			3821764					0.0252101	0.0216216
gmk	CDS			3821806					0.0258287	0.0277468
gmk	CDS			3821823					0.0425119	0.0208621
spoT	CDS			3822536					0.0387892	0.0288391
spoT	CDS			3822638-3822640					0.0492081	0.0217326
	5'UTR			3853371					0.067401	0.0235294
tisB	CDS			3853577-3853580					0.0706609	0.0360298
	3'UTR			3946855					0.0210102	0.0273932
trxA	CDS			3966071-3966072					0.064599	0.0637458
rho	CDS			3966444					0.0362	0.0264206
cyaA	CDS			3991299					0.0338598	0.0272829
tatC	CDS			4023428					0.0695652	0.0205719
	5'UTR			4035294-4035296					0.104202	0.130397
	5'UTR			4035305					0.0804386	0.115564
	5'UTR			4035310-4035311					0.0952739	0.104414
	intergenic			4037487-4037488					0.0279659	0.0232693
yihD	CDS			4042287					0.0215054	0.0217391
srkA	CDS			4042436					0.0763072	0.0211525
srkA	CDS			4042483					0.0632886	0.0343564
csrC	ncRNA			4051177					0.0968344	0.0405669
bipA	CDS			4059056-4059057					0.0421053	0.0282486
bipA	CDS			4059566-4059567					0.0609756	0.03
bipA	CDS			4059616					0.0393258	0.0212121
bipA	CDS			4059783-4059784					0.0797855	0.0248908
bipA	CDS			4059805					0.0311902	0.0354651
bipA	CDS			4059827					0.0362836	0.0243853
bipA	CDS			4059835					0.0438281	0.0219335
bipA	CDS			4059947					0.0323266	0.0224971
cpxP	CDS			4105953					0.021978	0.0202899
pfkA	CDS			4108034					0.0505422	0.0268686
katG	CDS			4133928-4133929					0.100255	0.0393807
katG	CDS			4133986					0.0707384	0.0320256
katG	CDS			4134131-4134132					0.0439849	0.031926
katG	CDS			4134214					0.0678269	0.0240899
katG	CDS			4134220					0.0612972	0.0254563
katG	CDS			4134363					0.0235988	0.0214836
katG	CDS			4134822					0.0631518	0.0217342
katG	CDS			4135080					0.0264499	0.0205861
	5'UTR			4166433					0.0818575	0.11686
	intergenic			4175870					0.122679	0.0359544
secE	CDS			4177670					0.0571499	0.0209546
	intergenic			4179586-4179588					0.136436	0.0757009
	intergenic			4181043					0.034477	0.0258361
	intergenic			4185291-4185292					0.0644649	0.0205029
rpoC	CDS			4186406					0.0462185	0.0303455
rpoC	CDS			4186484					0.0266173	0.0318824
rpoC	CDS			4186581					0.0331827	0.0205354
rpoC	CDS			4186637					0.0607835	0.024338
rpoC	CDS			4187468					0.023622	0.021978
rpoC	CDS			4187517-4187519					0.0402825	0.0202197
rpoC	CDS			4187640					0.0249227	0.0229747
rpoC	CDS			4188982					0.0365449	0.0241158
rpoC	CDS			4189507					0.0386163	0.0292048
	5'UTR			4207883-4207887					0.25222	0.154128
	5'UTR			4207988-4207993					0.527583	0.52969
lexA	CDS			4257393					0.0768988	0.0208958
lexA	CDS			4257444					0.0516703	0.0242486
ssb	CDS			4274380					0.0225564	0.02
ssb	CDS			4274502					0.0238095	0.0224551
ssb	CDS			4274567-4274569					0.0713632	0.0308661
ssb	CDS			4274658					0.04123	0.0235817
orn	CDS			4392119					0.0467534	0.0281512
hflC	CDS			4404039					0.107575	0.0344998
purA	CDS			4405756					0.0440252	0.02
tamB	CDS			4447783-4447784					0.0277048	0.0282204
	intergenic			4543691					0.157788	0.0600023
uxuR	CDS			4554769					0.149683	0.0534429
holD	CDS			4608037					0.040305	0.0247886
	5'UTR			4611279					0.0709596	0.0222557
	5'UTR			4611326-4611329					0.0802469	0.0366748
	5'UTR			4611350					0.0616343	0.0221118
osmY	CDS			4611440-4611444					0.0389908	0.0339806
osmY	CDS			4611461					0.020362	0.0225806
	intergenic			4620827					0.0240372	0.0345154
	intergenic			4620832					0.0603132	0.0534756
fhuA		169369	169369		0.0227821	0.0330707	0.0272739	0.0767891
		223769-223770	223769-223770		0.0281493	0.0406518	0.0494049	0.0290702
ivy		240486	240486		0.0714286	0.020202	0.0365854	0.0237288
ydfG		1627954	1627954		0.0227813	0.0307894	0.02825	0.0248017
ryfA		2653892	2653892		0.0277522	0.0463287	0.0629219	0.0576588
rnlA		2766882	2766882		0.0454545	0.0326087	0.0512821	0.021645
rnlB		2767001	2767001		0.0632911	0.0365854	0.0265957	0.0313901
yqjK		3250290-3250293	3250289-3250292		0.0495983	0.0607151	0.0649343	0.0325925
csrC		4051177-4051182	4051174-4051177		0.15219	0.134013	0.0636234	0.0588674
cpxP		4105842	4105842		0.0378847	0.0758355	0.0337562	0.0305354
cpxP		4105874-4105876	4105872-4105876		0.0453172	0.044586	0.0383764	0.0308919
lpd		128486		128486	0.0281461	0.0371498			0.0370676	0.0232607
lpd		128948		128948	0.0359065	0.0313507			0.0271842	0.030856
acnB		132842		132842	0.0299098	0.0268469			0.0722456	0.0489726
acnB		133689-133698		133695-133698	0.275408	0.317917			0.231802	0.152554
pyrH		192347		192347	0.0414201	0.0296736			0.025641	0.0247253
lpxB		203381-203382		203380-203381	0.0320917	0.0351097			0.0635659	0.0273381
		223505-223510		223505-223509	0.210785	0.190995			0.260104	0.144409
sucB		762192		762192	0.0730539	0.114368			0.0720771	0.0542221
		762753-762758		762756-762758	0.0492932	0.0536617			0.136111	0.078782
		780652-780654		780652-780654	0.0622592	0.139641			0.0632042	0.065465
mukB		980279		980279	0.0219603	0.0231214			0.0320417	0.0228734
ycdY		1100056		1100056	0.0316456	0.0657895			0.0519481	0.0252101
ycdY		1100063		1100063	0.0344098	0.0232794			0.0544872	0.0377384
ycdY		1100151		1100151	0.0379747	0.0408163			0.0298507	0.0306407
plsX		1148370-1148372		1148370-1148372	0.0622172	0.0701155			0.14896	0.050087
fabG		1151015-1151018		1151016-1151018	0.0555453	0.0919226			0.108687	0.0428506
		2521333-2521338		2521333-2521338	0.0304747	0.0649364			0.0788379	0.0809181
cysK		2533277		2533277	0.0319549	0.0329457			0.036036	0.0215805
srlD		2828049-2828050		2828050-2828054	0.0246846	0.0264915			0.0804598	0.0232617
zapA		3055916		3055916	0.124832	0.115774			0.0910053	0.0818831
zapA		3055932-3055933		3055932-3055933	0.0344828	0.04			0.0806452	0.0422078
ssrS		3055989		3055989	0.0466113	0.0388141			0.0345407	0.0268325
yghE		3111307		3111307	0.0491803	0.0209472			0.0371088	0.0308552
yghE		3111417		3111417	0.0215054	0.0843373			0.0647482	0.0282486
yghE		3111446		3111446	0.034763	0.0382028			0.0936534	0.0412314
tolC		3178890		3178890	0.0360825	0.0677291			0.10828	0.0428135
tolC		3179165-3179167		3179165-3179167	0.0609412	0.0397246			0.146053	0.0332529
		3179598-3179599		3179598-3179599	0.0499903	0.0295673			0.0743088	0.0296485
crp		3486727		3486727	0.0322891	0.0348439			0.0321594	0.0212731
waaF		3794955-3794957		3794956-3794959	0.0953998	0.0272354			0.096564	0.069388
yicC		3817368-3817369		3817367-3817369	0.0328401	0.0500646			0.0671922	0.0469807
gmk		3821759		3821759	0.0251773	0.0481481			0.0254902	0.020575
spoT		3822631		3822631	0.0553571	0.0751176			0.122987	0.0312085
		3853649-3853666		3853655-3853666	0.0888372	0.214453			0.166328	0.143211
		3966336		3966336	0.0469661	0.0631367			0.0520813	0.034516
proM		3982811-3982818		3982811-3982818	0.0827661	0.0644945			0.0766857	0.0496254
csrC		4051168		4051168	0.0232706	0.0315884			0.0287836	0.0204196
bipA		4059476-4059480		4059474-4059480	0.0472973	0.0598086			0.0935252	0.0429688
bipA		4059939-4059940		4059935-4059939	0.021162	0.0375561			0.0651566	0.0262069
sodA		4101349		4101349	0.0220588	0.0304659			0.038687	0.0214938
katG		4135972-4135975		4135972-4135973	0.0237158	0.0443078			0.0481098	0.0433758
		4166422-4166424		4166422-4166424	0.122028	0.137519			0.0952129	0.121098
rpoC		4186436		4186436	0.046729	0.046729			0.0777778	0.0496454
		4209894-4209899		4209894-4209899	0.0302376	0.0396874			0.0369378	0.0268675
		4257729-4257735		4257729-4257735	0.110393	0.0670582			0.149508	0.0375512
		4400614		4400614	0.0279984	0.0578449			0.105434	0.0284899
tamB		4447689		4447689	0.032383	0.0324663			0.044172	0.0205484
		4543046		4543046	0.0852899	0.110245			0.199982	0.0633106
			134235	134235			0.0434822	0.0518634	0.0527714	0.0236439
yacL			134702	134702			0.0284504	0.0676823	0.039916	0.0487013
lpxD			201921-201925	201922-201924			0.0616192	0.039708	0.0751031	0.0432806
ivy			240405	240405			0.0365854	0.0372881	0.0416667	0.0248227
ivy			240755-240756	240755-240756			0.032967	0.0220588	0.0481928	0.0358306
ybaY			475591-475595	475591-475593			0.0371988	0.0331	0.0449127	0.0364174
ybaY			475671-475674	475671-475672			0.0516854	0.0428432	0.0472436	0.0375445
			639635-639638	639637-639641			0.039979	0.0676172	0.0409898	0.0445256
			1015904-1015912	1015907-1015911			0.0708238	0.0657275	0.0920375	0.0444661
yciY			1308894	1308894			0.0230031	0.0349379	0.0419038	0.0236175
ssrA			2755644	2755644			0.0433849	0.0464758	0.106594	0.0611897
zapA			3055774	3055774			0.121336	0.109367	0.0959596	0.0754295
ygiN			3173184-3173186	3173184-3173186			0.0330882	0.037037	0.0354648	0.026421
yqjC			3248995	3248995			0.0254461	0.0201693	0.0226316	0.0236539
yhcN			3385611	3385611			0.0273985	0.0300416	0.0525187	0.0299178
mscL			3438205	3438205			0.020242	0.0578563	0.0516835	0.0228769
dcrB			3610263	3610263			0.0333333	0.0396825	0.0416667	0.0201465
			3946952-3946953	3946953-3946954			0.0611806	0.0347803	0.0498963	0.0267557
			3947036-3947038	3947034-3947038			0.108854	0.0732527	0.262291	0.0716544
csrC			4051182	4051182			0.145592	0.140982	0.189805	0.125824
sodA			4101406	4101406			0.020668	0.0255029	0.044798	0.025036
			4376703	4376703			0.0564729	0.0201231	0.171266	0.0316787
osmY			4611551	4611551			0.0474905	0.0299247	0.0425824	0.0269257
	5'UTR	223610	223610	223610	0.235936	0.225863	0.175095	0.199087	0.193189	0.210801
	5'UTR	223615	223615	223615	0.233452	0.226767	0.181837	0.198174	0.195638	0.20681
	5'UTR	223760	223760	223760	0.187778	0.139867	0.189206	0.246335	0.0851047	0.0627156
ivy	CDS	240436	240436	240436	0.0277666	0.0623377	0.0220615	0.0707436	0.122114	0.094668
	5'UTR	657266-657271	657270-657271	657269-657270	0.0791421	0.0724045	0.0551279	0.0281004	0.0916794	0.0633562
yciY	CDS	1308811	1308811	1308811	0.0551901	0.058505	0.0348565	0.0316978	0.0649056	0.0328521
ssrA	tmRNA	2755923-2755934	2755922-2755934	2755924-2755934	0.247027	0.282103	0.244836	0.185378	0.330686	0.21137
luxS	CDS	2814434	2814434	2814434	0.0348259	0.0428571	0.0433862	0.0256849	0.0806452	0.0306122
ssrS	ncRNA	3055983	3055983	3055983	0.036202	0.0575827	0.0208721	0.0331259	0.0348521	0.0320211
ssrS	ncRNA	3056070-3056073	3056070-3056073	3056070-3056073	0.0777679	0.0762027	0.0789935	0.0763172	0.0984023	0.0433091
rnpA	CDS	3884508-3884509	3884507-3884510	3884508-3884511	0.0586482	0.0972404	0.0753129	0.121266	0.18736	0.0925815
csrC	ncRNA	4051232-4051236	4051232-4051236	4051232-4051235	0.0949708	0.131361	0.110259	0.0862884	0.0845446	0.0762614
