## Supplementary material for "Epitranscriptomic control of stress adaptations in *Escherichia coli*": Table S3

### Sheet: Codons
Amino acid encoded	Modification-dependent codon	Modification-independent codon	Modification pathway
Asn	AAU	AAC	Queosine
Asp	GAU	GAC	Queosine
His	CAU	CAC	Queosine
Tyr	UAU	UAC	Queosine
Arg	AGG	AGA	Mnm
Gln	CAG	CAA	Mnm
Glu	GAG	GAA	Mnm
Gly	GGG	GGA	Mnm
Leu	UUG	UUA	Mnm

### Sheet: 400 most abundant
Locus tag	Gene symbol	Q+Mnm modification-dependent codon proportion
b4823	ytiE	1
b4679	yohP	1
b4818	yoeJ	1
b4781	evgL	1
b4774	yncP	1
b4680	ypdK	1
b4026	yjbE	0.888869
b4655	ythA	0.833333
b0303	rclB	0.823513
b4674	ynbG	0.800013
b4766	argL	0.8
b4786	yqhJ	0.8
b4824	ytjE	0.8
b1058	yceO	0.799995
b2939	yqgB	0.799982
b4012	yjaB	0.784307
b1586	ynfD	0.777816
b4791	yriA	0.777778
b4757	ysdD	0.777771
b1332	ynaJ	0.777746
b1289	ycjD	0.775024
b0938	elfA	0.773552
b2683	ygaH	0.76469
b4745	yncO	0.761898
b0376	ampH	0.760046
b3836	tatA	0.760017
b2331	smrB	0.757163
b1150	ymfR	0.750019
b4601	ydgU	0.750018
b4720	ytiC	0.750011
b4768	ybgV	0.75
b4783	yfiS	0.75
b4535	yniD	0.75
b4568	ytjA	0.75
b4337	mdtM	0.746671
b2136	yohD	0.733379
b3949	frwC	0.731288
b3239	yhcO	0.729716
b0110	ampD	0.728838
b1419	ydcA	0.727273
b4246	pyrL	0.727273
b1557	cspB	0.722211
b2812	tcdA	0.721323
b1733	chbG	0.72093
b4550	arfA	0.719992
b4482	yigE	0.719546
b1366	ydaY	0.717416
b2314	dedD	0.716991
b2137	yohF	0.7143
b4677	yobI	0.714295
b4801	ykiE	0.714286
b4730	yahV	0.714286
b4751	yoaL	0.714286
b4792	yriB	0.714278
b3068	mug	0.714277
b1167	ymgC	0.714269
b4513	kdpF	0.714267
b1569	dicC	0.71425
b1442	ydcU	0.712138
b4140	fxsA	0.711111
b4047	yjbL	0.709718
b3921	yiiR	0.709706
b1960	vsr	0.708333
b3573	ysaA	0.707295
b4062	soxS	0.705873
b3195	mlaF	0.702744
b4510	rzoD	0.700018
b2618	yfjF	0.7
b2666	yqaE	0.7
b1607	ydgC	0.699983
b0220	ivy	0.697663
b3191	mlaB	0.696968
b1455	yncH	0.695666
b0559	ybcW	0.695659
b3906	rhaR	0.695237
b0521	ybcF	0.694718
b3087	ygjR	0.694705
b2433	yfeZ	0.694429
b2619	ratA	0.693868
b4705	mntS	0.69232
b2544	yphB	0.690718
b3662	nepI	0.688286
b0111	ampE	0.688268
b0189	rof	0.687502
b2145	yeiS	0.6875
b3507	dctR	0.686275
b2586	yfiM	0.685714
b1013	rutR	0.685222
b4319	fimG	0.685221
b4110	rdcB	0.684799
b1463	nhoA	0.68423
b0466	ybaM	0.684221
b3808	yzcX	0.684204
b2293	hxpA	0.684192
b2593	yfiH	0.682531
b1050	yceK	0.681785
b1328	pgrR	0.681327
b4263	yjgR	0.680979
b4312	fimB	0.680521
b4269	ahr	0.68043
b3098	yqjD	0.680023
b0563	tfaX	0.680009
b3535	yhjR	0.679997
b3361	fic	0.679967
b3222	nanK	0.678602
b0942	ycbU	0.678562
b2267	elaA	0.677406
b3792	wzxE	0.677091
b0704	ybfC	0.676484
b3022	mqsR	0.67648
b1912	pgsA	0.676464
b3511	hdeD	0.675596
b0862	artQ	0.673906
b0545	ybcL	0.673489
b2252	ais	0.672147
b4249	bdcA	0.671885
b2664	glaR	0.671659
b0058	rluA	0.671217
b3915	fieF	0.670586
b0921	cmoM	0.670216
b0368	tauD	0.670083
b1190	dadX	0.669913
b2035	wbbH	0.669587
b3627	waaO	0.669345
b3685	yidE	0.669031
b3610	grxC	0.66669
b4754	yqfI	0.666687
b3090	ygjV	0.666685
b4673	ymjD	0.666683
b3257	yhdT	0.666682
b0426	yajQ	0.666678
b3362	yhfG	0.666677
b3113	tdcF	0.666667
b0190	yaeQ	0.666667
b0006	yaaA	0.666667
b1798	leuE	0.666667
b4737	ymdG	0.666667
b4794	baxL	0.666667
b2849	yqeK	0.666667
b4731	ykiC	0.666667
b4771	ychT	0.666667
b0418	pgpA	0.666667
b4664	ibsD	0.666667
b4532	hicA	0.666667
b4567	yjjZ	0.666667
b4671	ykgR	0.666667
b4779	yoaM	0.666667
b1556	essQ	0.666667
b2991	hybF	0.666667
b4746	yddY	0.666667
b4045	yjbJ	0.666667
b1573	ydfC	0.666658
b1993	cobU	0.666657
b4772	ymiD	0.666657
b4546	ypeB	0.666655
b0253	ykfA	0.666654
b3448	yhhA	0.666652
b4592	appX	0.666649
b1837	yebW	0.666646
b4688	ykgS	0.666638
b2259	pmrD	0.666634
b1172	ymgG	0.666616
b2844	yqeF	0.663726
b3905	rhaS	0.663581
b1077	flgF	0.66197
b2195	ccmG	0.660732
b1110	ycfJ	0.660361
b2665	kbp	0.659592
b3634	coaD	0.659574
b0898	ycaD	0.659064
b1847	yebF	0.657909
b1122	ymfA	0.657899
b0488	ybbJ	0.657889
b2536	hcaT	0.657539
b3586	yiaV	0.657378
b0066	thiQ	0.657147
b2952	yggT	0.657144
b1904	yecR	0.657143
b0970	yccA	0.657114
b0045	yaaU	0.656546
b3085	ygjP	0.655733
b0228	rayT	0.655727
b1213	ychQ	0.655193
b1217	chaB	0.655161
b0943	ycbV	0.655151
b1029	ycdU	0.654748
b0065	yabI	0.654611
b4256	yjgM	0.65454
b4208	cycA	0.654282
b0839	dacC	0.654176
b1859	znuB	0.653869
b1726	yniB	0.653816
b4336	yjiN	0.653237
b1582	ynfA	0.652225
b1019	efeB	0.652205
b4689	rzoQ	0.652203
b1325	ycjG	0.6522
b4554	yibT	0.652181
b2382	ypdC	0.651137
b1756	ynjD	0.650796
b3993	thiE	0.650782
b0055	djlA	0.650631
b0219	yafV	0.650598
b1290	sapF	0.650032
b1949	fliQ	0.650016
b0046	kefF	0.65
b4057	yjbR	0.649997
b1705	ydiE	0.649976
b1144	ymfJ	0.649964
b3359	argD	0.649563
b0446	cof	0.649471
b4092	phnP	0.649372
b2239	glpQ	0.64927
b1434	sutR	0.649093
b1641	slyB	0.648649
b0801	hcxB	0.648153
b3632	waaQ	0.648119
b3625	waaY	0.647718
b3953	frwD	0.647084
b3099	yqjE	0.647063
b2311	ubiX	0.647046
b3494	uspB	0.647024
b2484	hyfD	0.646463
b3635	mutM	0.646362
b0353	mhpT	0.646305
b1072	flgA	0.646135
b0138	yadM	0.645832
b3669	uhpA	0.645818
b3910	yiiM	0.64561
b0849	grxA	0.645168
b2774	ygcW	0.644716
b3376	yhfS	0.644237
b4321	gntP	0.643878
b3454	livF	0.643866
b3795	yifK	0.643711
b1838	pphA	0.643684
b4604	yojO	0.642871
b2203	napB	0.64287
b4511	ybdZ	0.642865
b4594	ymgJ	0.642857
b1930	yedF	0.642857
b3190	ibaG	0.642855
b1360	ydaV	0.642853
b1307	pspD	0.642846
b0316	yahB	0.642846
b0832	gsiD	0.642842
b3060	ttdR	0.642187
b2406	xapB	0.641974
b0901	ycaK	0.641973
b4231	yjfF	0.641788
b1918	tcyL	0.641547
b3998	nfi	0.641505
b4168	tsaE	0.641483
b1180	ycgM	0.640635
b1270	btuR	0.640595
b1441	ydcT	0.640023
b2395	pdeA	0.64
b1624	ydgJ	0.639657
b0964	yccT	0.639361
b1400	paaY	0.639346
b2638	yfjU	0.638909
b0965	yccU	0.638901
b0272	xynR	0.638897
b1948	fliP	0.637902
b3907	rhaT	0.637704
b3072	aer	0.637583
b4066	yjcF	0.63751
b0951	pqiB	0.636896
b2409	yfeR	0.636389
b1793	yoaF	0.636385
b1826	mgrB	0.636383
b0191	arfB	0.636383
b4819	ypeD	0.636374
b3596	yibG	0.636372
b0077	ilvI	0.636369
b4394	yjjX	0.636367
b4126	yjdI	0.636367
b4777	mdtU	0.636364
b4803	speFL	0.636364
b4528	rzoR	0.636364
b2012	tsuB	0.63636
b4722	idlP	0.636357
b4685	yrbN	0.636337
b1597	asr	0.63633
b0325	yahK	0.635483
b3966	btuB	0.63516
b0444	queC	0.635135
b2678	proW	0.634945
b0577	ybdG	0.634749
b3335	gspO	0.634617
b3478	nikC	0.634604
b1735	chbR	0.634595
b0982	etp	0.634176
b1536	ydeI	0.634162
b4212	ytfH	0.634153
b0662	ubiF	0.63413
b1454	yncG	0.633839
b0056	yabP	0.63383
b0035	caiE	0.633824
b3160	yhbW	0.633666
b0780	ybhK	0.633663
b1096	pabC	0.633355
b3690	cbrA	0.633337
b0591	entS	0.633306
b2894	xerD	0.633027
b1881	cheZ	0.63292
b2886	ygfS	0.632665
b2392	mntH	0.632659
b4351	mrr	0.632082
b1184	umuC	0.632014
b3267	yhdV	0.631612
b3337	bfd	0.631599
b2744	umpG	0.631597
b3525	pdeH	0.631593
b0308	ykgG	0.631579
b1219	ychN	0.631576
b3148	yraN	0.631573
b1920	tcyJ	0.631573
b1928	yedD	0.631564
b2532	trmJ	0.631557
b3673	emrD	0.630955
b1457	ydcD	0.630806
b3336	bfr	0.630776
b1594	mlc	0.630768
b4340	yjiR	0.630751
b1343	dbpA	0.630447
b2218	rcsC	0.630204
b3844	fre	0.630125
b1992	cobS	0.629667
b2478	dapA	0.629635
b0829	gsiA	0.629635
b3439	yhhW	0.62963
b4023	yjbD	0.62963
b3922	yiiS	0.62963
b1568	ydfX	0.62963
b1205	ychH	0.629628
b2112	yehE	0.629626
b3119	tdcR	0.62962
b2082	ogrK	0.62962
b0853	ybjN	0.629608
b1680	sufS	0.629033
b1281	pyrF	0.629032
b2410	yfeH	0.629001
b3823	rhtC	0.628571
b0571	cusR	0.62857
b2130	yehY	0.628242
b0876	ybjD	0.627761
b1659	punR	0.627642
b1758	ynjF	0.627481
b0994	torT	0.627265
b3057	bacA	0.627119
b2777	queE	0.626902
b2709	norR	0.626506
b0011	yaaW	0.626437
b2418	pdxK	0.626404
b0261	mmuM	0.626249
b3719	yieL	0.626073
b3784	rfe	0.625058
b0896	dmsC	0.625045
b4046	zur	0.625027
b2540	hcaC	0.625004
b2921	ygfI	0.625004
b4030	psiE	0.625
b4747	yneP	0.625
b1567	ydfW	0.625
b0151	fhuC	0.624995
b3598	yibI	0.624995
b3107	yhaL	0.624991
b4076	nrfG	0.62499
b0763	modA	0.624985
b4723	ymcF	0.62498
b4715	ytiA	0.624969
b1252	tonB	0.624968
b4545	ypdJ	0.624967
b2466	ypfG	0.623851
b2686	emrB	0.623841
b3324	gspC	0.623768
b3828	metR	0.623671
b1971	msrP	0.623649
b1703	ppsR	0.623487
b0318	yahD	0.623199
b0286	paoA	0.623179
b0313	betI	0.622956
b3292	zntR	0.622672
b2109	yehB	0.622646
b1408	ynbA	0.622642
b0530	sfmA	0.622631
b1670	ydhU	0.622224
b4320	fimH	0.621981
b2875	yqeB	0.62164
b3249	mreD	0.621635
b0382	iraP	0.621623
b3764	maoP	0.621622
b1074	flgC	0.621607
b0754	aroG	0.621332
b2634	yfjR	0.621237
b2301	yfcF	0.621209
b3279	yrdA	0.621206
b3961	oxyR	0.621058
b2096	gatY	0.62104

### Sheet: 403 least abundant
Locus tag	Gene symbol	Q+Mnm modification-dependent codon proportion
b4793	ysaE	0
b4734	yldA	0
b4816	ymgN	0
b4668	ibsB	0
b0001	thrL	0
b2598	pheL	0
b3986	rplL	0.0416815
b4821	ytcB	0.125
b3185	rpmA	0.133349
b1717	rpmI	0.142844
b4606	ypfM	0.166667
b4782	pssL	0.166667
b4526	ydaE	0.190445
b4421	ldrB	0.2
b4423	ldrC	0.2
b4419	ldrA	0.2
b0884	infA	0.200007
b0605	ahpC	0.200015
b2796	sdaC	0.209709
b1575	dicB	0.210525
b0525	ppiB	0.212751
b3065	rpsU	0.214297
b1572	ydfB	0.214312
b0814	ompX	0.217395
b4515	cydX	0.222232
b0116	lpd	0.227298
b1779	gapA	0.230717
b1089	rpmF	0.230769
b4226	ppa	0.230769
b1237	hns	0.232534
b3339	tufA	0.234673
b3980	tufB	0.234682
b0911	rpsA	0.237158
b3101	yqjF	0.238069
b2779	eno	0.240749
b3231	rplM	0.243246
b2926	pgk	0.244214
b4143	groL	0.24598
b2296	ackA	0.247623
b3936	rpmE	0.249978
b3318	rplW	0.249989
b4533	ynfO	0.25
b4411	ecnB	0.25
b4667	ibsA	0.25
b4666	ibsE	0.25
b4702	mgtL	0.25
b4820	yrfJ	0.250006
b4096	phnL	0.250022
b3369	yhfL	0.250023
b3984	rplA	0.254896
b4108	yjdM	0.257152
b0903	pflB	0.259249
b2498	upp	0.25997
b3342	rpsL	0.26087
b3919	tpiA	0.261578
b1676	pykF	0.26318
b4203	rplI	0.264702
b3314	rpsC	0.265294
b3916	pfkA	0.265846
b1541	ydfZ	0.266624
b0169	rpsB	0.266677
b3637	rpmB	0.266695
b2215	ompC	0.267725
b1071	flgM	0.269195
b2187	yejL	0.269233
b2185	rplY	0.269236
b3255	accB	0.270282
b0741	pal	0.27273
b3230	rpsI	0.275861
b3311	rpsQ	0.277746
b3320	rplC	0.279045
b1836	yebV	0.280013
b2904	gcvH	0.285683
b1651	gloA	0.285691
b0436	tig	0.285704
b4769	ybiE	0.285714
b4672	ymiB	0.285714
b4101	phnG	0.285719
b4736	yliM	0.285728
b2635	ypjK	0.285747
b4139	aspA	0.286738
b2508	guaB	0.287053
b3349	slyD	0.287684
b1288	fabI	0.288083
b2935	tktA	0.288259
b0810	glnP	0.289535
b4384	deoD	0.290963
b2925	fbaA	0.291241
b4565	sgcB	0.291676
b0322	yahH	0.291695
b2288	nuoA	0.291713
b3408	feoA	0.294144
b2579	grcA	0.297309
b0957	ompA	0.29787
b2872	ygeY	0.29909
b2529	iscU	0.299942
b3238	yhcN	0.299965
b1824	yobF	0.299971
b1685	ydiH	0.299975
b3340	fusA	0.302049
b0929	ompF	0.302471
b3870	glnA	0.303034
b4322	uxuA	0.304342
b4152	frdC	0.304373
b3309	rplX	0.304374
b0415	ribE	0.305569
b0762	acrZ	0.307692
b4610	ygdT	0.307704
b2123	yehR	0.30772
b0170	tsf	0.309852
b3908	sodA	0.31035
b2528	iscA	0.310356
b2003	yeeT	0.312488
b0471	ybaB	0.312513
b3985	rplJ	0.312513
b2533	suhB	0.313413
b0122	yacC	0.314286
b0770	ybhI	0.314608
b4589	ylcI	0.318146
b2343	yfcZ	0.318192
b1003	yccJ	0.319999
b2279	nuoK	0.32
b2897	sdhE	0.321435
b3168	infB	0.321968
b3688	yidQ	0.322581
b3343	tusB	0.322588
b0115	aceF	0.323227
b0411	tsx	0.323232
b3074	ygjH	0.32354
b2393	nupC	0.32394
b4354	btsT	0.325191
b3871	bipA	0.32558
b3181	greA	0.326933
b2870	ygeW	0.327717
b1716	rplT	0.333267
b3365	nirB	0.333283
b1203	ychF	0.333287
b0023	rpsT	0.333291
b3766	ilvL	0.333297
b2281	nuoI	0.333298
b4785	yqgH	0.333318
b0624	crcB	0.333319
b4538	yoeF	0.333324
b4822	ytgB	0.333326
b1652	rnt	0.333333
b0875	aqpZ	0.333333
b4410	ecnA	0.333333
b0246	yafW	0.333333
b4409	blr	0.333333
b4428	hokB	0.333333
b4686	yshB	0.333333
b4676	yoaK	0.333333
b4799	ysgD	0.333333
b4815	ykfO	0.333333
b1375	ynaE	0.333333
b1544	ydfK	0.333333
b4726	yabR	0.333339
b4406	yaeP	0.333342
b2362	yfdS	0.333344
b2518	ndk	0.333347
b1004	wrbA	0.333347
b2417	crr	0.333348
b3556	cspA	0.333349
b4703	pmrR	0.333367
b4802	ythB	0.33337
b0616	citE	0.337337
b1207	prs	0.337832
b4196	ulaD	0.339666
b2399	yfeD	0.340916
b3251	mreB	0.341454
b0271	yagH	0.341616
b2019	hisG	0.341764
b2727	hypB	0.342114
b2871	ygeX	0.342118
b3167	rbfA	0.342137
b2447	yffP	0.343739
b3649	rpoZ	0.34375
b3117	tdcB	0.344432
b2207	napD	0.344794
b4160	psd	0.34524
b1136	icd	0.345426
b4373	rimI	0.346133
b3103	yhaH	0.346143
b4817	ynhH	0.347804
b4740	ymgM	0.34782
b2297	pta	0.349128
b3988	rpoC	0.349578
b4756	yqiD	0.349977
b2415	ptsH	0.349987
b4518	ymdF	0.34999
b1677	lpp	0.350002
b3301	rplO	0.350007
b2507	guaA	0.350369
b3303	rpsE	0.351315
b0033	carB	0.352091
b4036	lamB	0.352095
b3732	atpD	0.352503
b3987	rpoB	0.352775
b0101	yacG	0.352927
b2954	rdgB	0.352927
b0010	satP	0.354817
b3201	lptB	0.355262
b2450	yffS	0.356413
b4527	ydaF	0.357143
b1480	sra	0.357143
b3341	rpsG	0.357173
b4207	fklB	0.358463
b4362	dnaT	0.358509
b3288	fmt	0.358926
b1143	ymfI	0.358959
b4476	gntU	0.358968
b2485	hyfE	0.359003
b0658	ybeX	0.359968
b3983	rplK	0.35997
b1632	rsxE	0.36
b4383	deoB	0.360351
b2611	ypjD	0.362056
b3317	rplB	0.362069
b4381	deoC	0.362084
b3783	rho	0.362795
b4787	yqiM	0.363618
b0778	bioD	0.36363
b4255	rraB	0.363633
b3175	secG	0.363636
b0022	insA1	0.363636
b0249	ykfF	0.363636
b4709	insA9	0.363636
b1894	insA5	0.363636
b4415	hokE	0.363636
b3444	insA6	0.363636
b4735	ybgU	0.363636
b1195	ymgE	0.363657
b4107	yjdN	0.363661
b3636	rpmG	0.363673
b0764	modB	0.363684
b2530	iscS	0.365205
b3308	rplE	0.365907
b3092	uxaC	0.367338
b2551	glyA	0.367524
b2452	eutH	0.367645
b3612	gpmM	0.368048
b2597	raiA	0.368404
b4217	ytfK	0.368413
b0429	cyoD	0.368421
b2609	rpsP	0.368426
b1861	ruvA	0.368432
b2762	cysH	0.369035
b1782	mipA	0.36985
b4194	ulaB	0.370382
b2165	psuG	0.370735
b0727	sucB	0.371144
b2387	fryB	0.371422
b2959	yggL	0.371434
b0416	nusB	0.372078
b3357	crp	0.372872
b0126	can	0.373324
b2699	recA	0.373614
b0728	sucC	0.373703
b0333	prpC	0.373815
b1241	adhE	0.373822
b0623	cspE	0.374967
b3687	ibpA	0.374988
b2782	mazF	0.374991
b0024	yaaY	0.375
b1461	pptA	0.375
b1346	xisR	0.375
b1571	ydfA	0.375
b0729	sucD	0.375006
b3165	rpsO	0.375009
b1643	ydhI	0.375019
b0172	frr	0.375039
b2908	pepP	0.375847
b2942	metK	0.376258
b3127	garP	0.37644
b4175	hflC	0.376483
b2721	hycE	0.376553
b4117	adiA	0.376562
b3902	rhaD	0.376643
b2021	hisC	0.377374
b3164	pnp	0.377794
b1866	aspS	0.378216
b4258	valS	0.378258
b4463	ygcU	0.378371
b1684	sufA	0.378378
b4243	ridA	0.379343
b3223	nanE	0.379347
b2283	nuoG	0.380061
b0098	secA	0.380232
b4122	fumB	0.380343
b3059	plsY	0.380929
b3715	yieH	0.380934
b0454	ybaZ	0.380939
b4294	insA7	0.380952
b1727	hxpB	0.380956
b1374	pinR	0.381791
b0683	fur	0.381817
b2007	tmaR	0.382328
b3963	fabR	0.382343
b3772	ilvA	0.382518
b0888	trxB	0.382969
b0430	cyoC	0.382971
b2025	hisF	0.383537
b1286	rnb	0.384161
b2323	fabB	0.384571
b2504	yfgG	0.384612
b3734	atpA	0.384612
b2606	rplS	0.384615
b1963	drpB	0.384615
b2525	fdx	0.38462
b4353	yjiX	0.384627
b2801	fucP	0.385325
b0734	cydB	0.385743
b2231	gyrA	0.385825
b0014	dnaK	0.385836
b1545	pinQ	0.385955
b2539	hcaF	0.385965
b2620	smpB	0.386349
b0555	rrrD	0.386351
b0114	aceE	0.386624
b4116	adiY	0.387497
b4131	cadA	0.387572
b1356	racR	0.387768
b2802	fucI	0.387924
b2650	ypjC	0.388052
b1864	yebC	0.388064
b0606	ahpF	0.388509
b2359	yfdP	0.388874
b1420	mokB	0.388887
b2457	eutM	0.388904
b1467	narY	0.389244
b1819	manZ	0.389785
b3946	fsaB	0.389803
b2674	nrdI	0.390244
b4372	holD	0.390246
b0108	ppdD	0.390255
b0458	ylaC	0.390259
b1850	eda	0.39026
b4259	holC	0.390261
b1101	ptsG	0.390265
b3262	yhdJ	0.390805
b0655	gltI	0.390805
b2061	wzb	0.391281
b1915	yecF	0.391293
b1348	ralR	0.391301
b3310	rplN	0.391318
b1743	spy	0.391337
b2914	rpiA	0.392167
b1162	bluR	0.392415
b3925	glpX	0.392859
b3256	accC	0.393169
b0369	hemB	0.393281
b2890	lysS	0.39355
b3213	gltD	0.393743
b1931	yedK	0.393918
b0131	panD	0.393935
b2026	hisI	0.393936
b0759	galE	0.394231
b2058	wcaB	0.394714
b2358	yfdO	0.394737
b3137	kbaY	0.395082
b0512	allB	0.395167
b2669	stpA	0.395341
b3736	atpF	0.395363
b1126	potA	0.395382
b3932	hslV	0.395833
b3471	yhhQ	0.395855
b1818	manY	0.395862
b0642	leuS	0.396012
b3067	rpoD	0.39603
b4034	malE	0.396225
b2432	yfeY	0.396254
b0171	pyrH	0.396562
b2455	eutE	0.396571
b1831	proQ	0.397067
b1719	thrS	0.397152
b0134	panB	0.39727
b3956	ppc	0.397605
b0432	cyoA	0.397617
b0393	rdgC	0.397699
b1634	dtpA	0.397757
b0720	gltA	0.398288
b3079	ygjJ	0.398357
b4154	frdA	0.398823
b2878	ygfK	0.399363
b2278	nuoL	0.399944
b3316	rpsS	0.399972
b2511	der	0.399973
b0721	sdhC	0.399974
b1229	tpr	0.399976
b2889	idi	0.399982
b3186	rplU	0.399983
b3731	atpC	0.399986
b2990	hybG	0.399987
b4360	yjjA	0.399988
b4517	gnsA	0.399988
b4534	ynfP	0.399993
b2476	purC	0.399993
b2363	yfdT	0.399994
b4391	ettA	0.4
b4741	ymiC	0.4
b0164	yaeI	0.4
b3703	rpmH	0.4
b0407	yajC	0.4
