## Supplementary material for "Epitranscriptomic control of stress adaptations in *Escherichia coli*": Table S4

### Sheet: Sheet1
oligos used for mutant contruction
Name	Sequence
rsmH up fw	GCCAAGCTTCTCTGCAGGATACCTCGGTATGCCTTGTGA
rsmH up rv	TTATAGAGACAAGTCCTGCAGTC
rsmH down fw	GACTGCAGGACTTGTCTCTATAAAGTTTAAACATCCCGCGACC
rsmH down rv	CGAATTCGTGGATCCAGATTTGCGCCATTCAATGTCTAAAGC
check fw rsmH	ACAACGCTGATATTAGCCGT
check rv rsmH	GTGACGGATCAACATGCT
rsmA up fw	CAAGCTTCTCTGCAGGATTTGCGCGACAGAGATATT
rsmA up rv	ATGCCATTGCCGACATG
rsmA down fw	TGCATGTCGGCAATGGCATTCATTGGGTGTTAACAATCAT
rsmA down rv	CGAATTCGTGGATCCAGATCGATATCGCAGACGCTAT
check fw rsmA	TTGCGCGACAGAGATATT
check rv rsmA	ATAGCGTCTGCGATATCG
tgt up fw	CCAAGCTTCTCTGCAGGATATATTCTCAACAGCATCGGC
tgt up rv	CGGTGGTGTCCAGTTCAAA
tgt down fw	TTTGAACTGGACACCACCGCAAGGCTATTGAAGAGGGTAAAT
tgt down rv	CGAATTCGTGGATCCAGATCCACAAAGGATAACGGTTTAACA
check fw tgt	GGCAAGATTGAAGTGCTG
check rv tgt	GGATCCTCACCAAACAGGTT
rsmJ up fw	GCCAAGCTTCTCTGCAGGATACTCGCCAGCCCAATAC
rsmJ up rv	CGATAACGCTACCCTGCT
rsmJ down fw	AGCAGGGTAGCGTTATCGTCAGCCCTTAATGCCGTAAT
RsmJ down rv	CGAATTCGTGGATCCAGATGCTGCCGAAAGAGTTGC
check rsmJ fw	ATGATTGCTGCCCTGGT
check smJ rv	CTGGAGTTCGGCCTGT
rsmI up fw	GCCAAGCTTCTCTGCAGGATAACGGATATTGCCGTCATTA
rsmI up rv	GAGCAGCAGGGGTAACAG
rsmI down fw	CTGTTACCCCTGCTGCTCCAATAAACCGGTGTGACGAG
rsmI down rv	CGAATTCGTGGATCCAGATCTGAGCATCGTTCAGTTCTT
check fw rsmI	ATTCTGCTGCAACCCAAAC
check rv rsmI	TGATTTTCGCCAGCAAGTT
mnmE up fw	GGCGCCAAGCTTCTCTGCAGGATGCCGGTACTGGTTCAGCCTGGTCAG
mnmE up rv	CCAATACAGAAGCTGATAGTGTCATTATCGCTCATGATG
mnmE down fw	CGATAATGACACTATCAGCTTCTGTATTGGTAAGTAACC
mnmE down rv	GCTAGCGAATTCGTGGATCCAGAT
check mnmE fw	CCAACAACTTCTATACCGC
check mnmE rv	GAGAACGCCACCATTTTGC
mnmA up fw	GGCGCCAAGCTTCTCTGCAGGATGGTGATTACTCTTTGGATAATCTTGC
mnmA up rv	GCGGCAGACGCTGTACTTTTTTTGCGGTTTCAGACATTGG
mnmA down fw	CCGCAAAAAAAGTACAGCGTCTGCCGCTGCCGGTCTG
mnmA down rv	GCTAGCGAATTCGTGGATCCAGATCCAGAGCACGGCGGCGCGAATGC
check mnmA fw	CCATGTTGGCTTCCCCACGC
check mnmA rv	CCTGAGTGGTCAGGCGATTAC
oligos used for mutant complementarion
Name	Sequence
rsmF_compl_Fw	GGCGCCAAGCTTCTCTGCAGGATCGGAATATGTCCAGACCTTT
rsmF_compl_Rv	GCTAGCGAATTCGTGGATCCAGATACCGTACTCCTGTGCAGG
pBAD33-rsmH fw	GCATTTTTATCCATAAGATTAGCTATCGCGTCTGTCGAGCAT
pBAD33-rsmH rv	CAGGTCGACTCTAGAGGATCCCCTCATGCATTCGTCCTCTCT
pBAD33-mnmE fw	GCATTTTTATCCATAAGATTAGCGCACTGTGGATCCACGACCTGTCG
pBAD33-mnmE rv	CAGGTCGACTCTAGAGGATCCCCTTACTTACCAATACAGAAGCTGGAG
pBAD33-mnmA fw	GCATTTTTATCCATAAGATTAGCGAAGCCGATGAAACCTTAGTGGAAGC
pBAD33-mnmA rv	CAGGTCGACTCTAGAGGATCCCCTCAGACCGGCAGCGGCAGACGCTGC
pBAD33-tgt fw	GCATTTTTATCCATAAGATTAGCCCGCAGGCAATTAATGAGC
pBAD33-tgt rv	CAGGTCGACTCTAGAGGATCCCCATATTAATCAACGTTCAAAGGTGG
pBAD33-SmaI-F	GGGGATCCTCTAGAGTCGACC
pBAD33-SmaI-R	GCTAATCTTATGGATAAAAATGCTATG
pBAD33_Seq_sense	GCCGTCACTGCGTCTTTTACTGG
pBAD33_Seq_anti	CGCTACGGCGTTTCACTTCTG
oligos used for qRT-PCR
Name	Sequence
23S Fw	TAACCGGCGATTTCCGAATG
23S rv	CCAGACGCTTCCACTAACAC
16S Fw	CAGGCGGTTTGTTAAGTCAG
16S rv	CTTCGCCACCGGTATTCCTC
qPCR katG fw	CCATAACACCACAGCCACTG
qPCR katG rv	AGTTGATTTGGCCACCAGTC
qPCR cadB fw	CCATGCTGGGTACTGGTTTAG
qPCR cadB rv	CGCCATTACAGAAGACGGATAC
oligos used for m5C-Rol-LAMP
Name	Sequence
16S	Phos-ACAAACAATATATACAAAACTTTCGACACGACACGATTTGGAACTCTGCTCGACGGATTAAA
m5C1407	TAATACAGTCTGCCCACAACCTTTAACCCACTCCCATAATAT
16S	Phos-CATCAAATTAAACCACATTTTCGACACGACACGATTTGGAACTCTGCTCGACGGATTAAA
m5C967	TAATACAGTCTGCCCACAACCTTTCAAATAAAATTCTTCACATT
23S	Phos-ATCAAAACTTACCCAACATTTCGACACGACACGATTTGGAACTCTGCTCGACGGATTAAA
m5C1962	TAATACAGTCTGCCCACAACCTTTATCATTACACCATTCATACA
