## Supplementary material for "Epitranscriptomic control of stress adaptations in *Escherichia coli*": Table S5

### Sheet: Sheet1
			Compound name	Precursor ion	MS1	Product ion	MS2	Ret time	Delta Ret	Fragmentor	Collision
					Res.		Res.	(min)	time		energy
			A	268,1	Wide	136	Unit	5,3	1	180	21
			A SILIS	283	Wide	146	Unit	5,3	1	180	21
			C	244,1	Wide	112	Unit	1,8	1	175	13
			C SILIS	256	Wide	119	Unit	1,8	1	175	13
			Cm	258,1	Wide	112	Unit	3,8	4	180	9
			Cm SILIS	271	Wide	119	Unit	3,8	4	180	9
			D	247,1	Wide	115	Unit	1,7	1	70	5
			D SILIS	258	Wide	121	Unit	1,7	1	70	5
			G	284,1	Wide	152	Unit	4,2	1	130	17
			G SILIS	299	Wide	162	Unit	4,2	1	130	17
			Gm	298,1	Wide	152	Unit	4,9	1	100	9
			Gm SILIS	314	Wide	162	Unit	4,9	1	100	9
			m1G	298,1	Wide	166	Unit	4,9	1	105	13
			m1G SILIS	314	Wide	177	Unit	4,9	1	105	13
			m2G	298,1	Wide	166	Unit	4,89	0,6	95	17
			m2G SILIS	314	Wide	177	Unit	5,1	0,6	95	17
			m3U	259,1	Wide	127	Unit	4,7	2	75	9
			m4Cm	272	Wide	126	Unit	4,63	1	80	12
			m5C	258,1	Wide	126	Unit	3,6	1	185	13
			m5C SILIS	271	Wide	134	Unit	3,6	1	185	13
			m5U	259,1	Wide	127	Unit	4,3	2	95	9
			m5U SILIS	271	Wide	134	Unit	4,3	2	95	9
			m66A	296	Wide	164	Unit	7,2	1	130	21
			m66A SILIS	313	Wide	176	Unit	7,2	1	130	21
			m6A	282,1	Wide	150	Unit	6,7	1	125	17
			m6A SILIS	298	Wide	161	Unit	6,7	1	125	17
			m7G	298,1	Wide	166	Unit	3,5	2	100	13
			m7G SILIS	314	Wide	177	Unit	3,5	2	100	13
			ms2i6A	382	Wide	250	Unit	7	5	110	21
			ms2i6A SILIS	403	Wide	266	Unit	7	5	110	21
			t6A	413,1	Wide	281,1	Unit	6	1	130	9
			t6A SILIS	434	Wide	297	Unit	6	1	130	9
			U	245,1	Unit	113	Unit	3	1	95	5
			U SILIS	256	Unit	119	Unit	3	1	95	5
			Um	259,2	Wide	113	Unit	4,6	0,8	96	8
			Um SILIS	271,1	Wide	119	Unit	4,6	0,8	96	8
			Ψ	245,1	Wide	209	Unit	1,7	1	90	5
			Ψ SILIS	256	Wide	220	Unit	1,7	1	90	5
			i6A
			i6A SILIS
			Q
			Q SILIS
			mnm5s2U
			mnm5s2U SILIS
			acp3U
			acp3U SILIS
			ac4C
			ac4C SILIS

### Sheet: Sheet2
Compound name	Precursor ion	MS1	Product ion	MS2	Ret time	Delta Ret	Fragmentor	Collision
		Res.		Res.	(min)	time		energy
A	268,1	Wide	136	Unit	5,3	1	180	21
A SILIS	283	Wide	146	Unit	5,3	1	180	21
C	244,1	Wide	112	Unit	1,8	1	175	13
C SILIS	256	Wide	119	Unit	1,8	1	175	13
Cm	258,1	Wide	112	Unit	3,8	4	180	9
Cm SILIS	271	Wide	119	Unit	3,8	4	180	9
D	247,1	Wide	115	Unit	1,7	1	70	5
D SILIS	258	Wide	121	Unit	1,7	1	70	5
G	284,1	Wide	152	Unit	4,2	1	130	17
G SILIS	299	Wide	162	Unit	4,2	1	130	17
Gm	298,1	Wide	152	Unit	4,9	1	100	9
Gm SILIS	314	Wide	162	Unit	4,9	1	100	9
m1G	298,1	Wide	166	Unit	4,9	1	105	13
m1G SILIS	314	Wide	177	Unit	4,9	1	105	13
m2G	298,1	Wide	166	Unit	4,89	0,6	95	17
m2G SILIS	314	Wide	177	Unit	5,1	0,6	95	17
m3U	259,1	Wide	127	Unit	4,7	2	75	9
m4Cm	272	Wide	126	Unit	4,63	1	80	12
m5C	258,1	Wide	126	Unit	3,6	1	185	13
m5C SILIS	271	Wide	134	Unit	3,6	1	185	13
m5U	259,1	Wide	127	Unit	4,3	2	95	9
m5U SILIS	271	Wide	134	Unit	4,3	2	95	9
m66A	296	Wide	164	Unit	7,2	1	130	21
m66A SILIS	313	Wide	176	Unit	7,2	1	130	21
m6A	282,1	Wide	150	Unit	6,7	1	125	17
m6A SILIS	298	Wide	161	Unit	6,7	1	125	17
m7G	298,1	Wide	166	Unit	3,5	2	100	13
m7G SILIS	314	Wide	177	Unit	3,5	2	100	13
ms2i6A	382	Wide	250	Unit	7	5	110	21
ms2i6A SILIS	403	Wide	266	Unit	7	5	110	21
t6A	413,1	Wide	281,1	Unit	6	1	130	9
t6A SILIS	434	Wide	297	Unit	6	1	130	9
U	245,1	Unit	113	Unit	3	1	95	5
U SILIS	256	Unit	119	Unit	3	1	95	5
Um	259,2	Wide	113	Unit	4,6	0,8	96	8
Um SILIS	271,1	Wide	119	Unit	4,6	0,8	96	8
Ψ	245,1	Wide	209	Unit	1,7	1	90	5
Ψ SILIS	256	Wide	220	Unit	1,7	1	90	5
i6A	336.3	Wide	201.4	Unit	8	1	140	17
i6A SILIS	356	Wide	219	Unit	8	1	140	17
Q	410.2	Wide	295.1	Unit	4.1	1	115	12
mnm5s2U	304.1	Wide	140.9	Unit	2.6	1	110	17
mnm5s2U SILIS	318.1	Wide	147.9	Unit	2.6	1	110	17
acp3U	346.1	Wide	214.1	Unit	2.2	1.5	95	15
ac4C	286.1	Wide	154	Unit	5.1	1	85	9
ac4C SILIS	300	Wide	163	Unit	5.1	1	85	9
nm5s2U	290.1	Wide	140.9	Unit	2	1	60	13
nm5s2U SILIS	303.1	Wide	147.9	Unit	2	1	60	13
nm5U	274.1	Wide	125	Unit	1.5	1	90	13
nm5U SILIS	287.1	Wide	132	Unit	1.5	1	90	13
s2U	261.1	Wide	129	Unit	4.5	1	80	6
mnm5U	288.1	Wide	125	Unit	1.4	1	110	17
mnm5U SILIS	302.1	Wide	132	Unit	1.4	1	110	17
